# Proteostasis sustains T cell differentiation potential and tumor-infiltrating lymphocyte function

**DOI:** 10.64898/2026.02.08.704716

**Authors:** Nicole E Scharping, Xuezhen Ge, Maria Inês Matias, Fulin Jiang, Allison Cafferata, Maximilian Heeg, Alexander Monell, Giovanni Galletti, Kitty P Cheung, Angelica Rock, Nick Thao, Sydnye L Shuttleworth, Michael A. Bauer, Kennidy K Takehara, Amir Ferry, Sara Quon, Brian Koss, Samuel A Myers, Eric J Bennett, Ananda W Goldrath

## Abstract

Tumor-infiltrating lymphocytes (TIL) often fail to restrain tumor growth due to progressive differentiation to an ‘exhausted’ state. In healthy tissues, tissue-resident memory T cells (T_RM_) maintain protection for years, and patient tumors that contain TIL with T_RM_ features are associated with better prognosis. Proteomic and transcriptomic profiling of T cell populations identified proteostasis as a significant factor distinguishing T_RM_ and progenitor-exhausted TIL from terminally-exhausted TIL, including loss of E3 ubiquitin ligases NEURL3, RNF149, and WSB1, with accumulation of unfolded proteins in spite of functional proteasome activity. Enforced expression of these ligases by TIL preserved stem-like TCF1^+^ populations and improved anti-tumor function, whereas their knockout impaired TIL and altered T cell differentiation in acute infection. Sustained ligase expression rescued accumulation of unfolded proteins in TIL and improved immunotherapy outcome in preclinical models, highlighting the critical role of proteostasis in TIL function and identifying new avenues for advancing cancer immunotherapy.
