## Supplemental Table 1 for "Proteostasis sustains T cell differentiation potential and tumor-infiltrating lymphocyte function"

### Sheet: Table 1
Supplementary Table 1: Core TRM gene signature gene expression from endogenous CD8+ T cells sorted from B16 mouse melanoma dLN and TIL, related to figure 1.
Bulk RNA-seq transcripts per kilobase million data derived from endogenous CD8+ T cells sorted from B16 mouse melanoma dLN and TIL (GSE175408), used to generate Figure 1A. RNAseq dataset was filtered on the core TRM gene signature.
GeneID	LN1	LN2	LN3	TIL1_PD1low	TIL2_PD1low	TIL3_PD1low	TIL1_PD1mid	TIL2_PD1mid	TIL3_PD1mid	TIL1_PD1high	TIL2_PD1high	TIL3_PD1high	TIL1_PD1+Tim3+	TIL2_PD1+Tim3+	TIL3_PD1+Tim3+
2900026A02Rik	0.37787	0.624549	0.885391	1.21732	0.250017	0.342458	1.34477	0.943794	0.443503	2.63344	0.850894	0.853844	3.77178	4.26847	3.37786
AA467197	0	6.24398	1.31304	131.338	68.5351	97.6776	110.909	82.0787	57.2345	37.1458	29.5792	27.3098	172.681	464.208	255.488
Abcb1b	4.82437	4.05572	2.45279	3.72173	2.74289	4.25812	5.01232	6.16662	4.3327	4.89876	4.90508	5.34407	4.50258	4.06565	3.85227
Adam19	5.59923	8.12586	5.73279	6.66057	5.027	6.124	8.94336	13.0118	4.21946	4.65886	5.17284	4.78027	5.86277	8.11026	5.4495
Atf3	0	0.797127	0.25677	61.1731	29.3204	62.2447	61.2146	26.6295	120.296	1.14903	0.885997	2.0061	0.253424	0.4635	0.581384
B4galnt4	0.00922686	0	0.234897	0	0	0.0209394	0.15424	0.0384719	0.0106907	0	0.0504249	0.0152894	0.00223502	0.014285	0.0177509
Bag3	2.00535	1.6255	1.25964	8.50369	3.12467	7.13981	3.79944	6.68566	6.47759	2.33499	1.20763	2.0719	1.09588	1.61079	1.40963
Bhlhe40	1.31145	0.993224	0.646854	29.9261	9.03776	12.5992	15.9228	36.2721	12.1614	28.1684	29.9669	22.9057	35.08	29.7625	24.4513
Btg2	77.687	100.076	115.293	110.618	155.243	190.3	133.515	98.5079	189.283	97.2695	55.1061	54.7881	63.033	40.9363	44.0024
Btg3	0.010313	0	0.0114151	0.0309148	0	0	0	0	0.0119491	0	0	0	0.0154713	0	0
Ccl4	40.9122	970.663	896.704	2246.55	2502.53	4476.21	5033.27	4427.69	10063.4	1856.72	1945.26	2309.36	5755.35	22586.3	16751
Cd244	0	0.690802	0.109698	4.39919	4.66474	2.98008	1.6476	3.63563	1.56344	1.47292	3.81405	0.625319	7.18936	6.71019	4.49952
Cd69	75.6114	39.027	50.0624	166.196	291.387	78.4516	54.9126	106.984	43.2348	46.672	127.241	19.3802	44.835	12.9392	12.7869
Cdh1	0.383031	2.29029	0.488637	5.07932	6.57113	6.23575	1.27515	3.71521	1.32387	0.0168137	0.122564	0.0412379	0.0597547	0.216005	0.118261
Chd7	7.80472	6.69885	5.42309	7.88095	4.14304	4.8176	4.75786	6.35391	2.95068	1.61838	1.81917	1.76497	2.3147	2.16896	2.09159
Chn2	0.0799557	0.43702	0.563608	3.68352	1.24262	1.21286	1.25115	3.46101	1.42373	1.66969	2.84337	0.920466	4.33173	2.60746	2.31674
Cish	0.768934	0.357694	1.0272	9.4088	6.85077	4.77622	6.04698	17.1361	4.23955	3.52968	7.18595	2.78633	6.30255	8.1666	5.54997
Coq10b	4.20731	3.4252	2.53433	16.9235	18.3832	12.1461	7.55027	14.6389	16.0801	10.8751	24.7219	5.92623	18.9703	7.38606	6.8664
Cpd	0.0610428	0.226289	0.355156	8.49712	1.94148	4.72601	2.80894	3.90918	2.90706	0.348618	0.368593	0.337171	0.172834	0.201105	0.168419
Crem	0.767936	1.93065	2.6544	18.4767	25.5854	11.6336	10.0018	21.5991	14.8294	23.7897	27.7476	11.9066	46.9611	19.6169	21.4579
Ctla4	2.69746	10.1254	10.7864	1.64388	4.78484	2.47219	14.1487	26.0014	13.7809	29.2189	46.5887	19.9342	56.1083	24.3106	24.1854
Dennd4a	1.93479	2.35744	1.74036	8.21604	6.62696	6.63502	5.98791	16.9332	5.63213	5.88104	5.92696	3.84873	7.74919	7.16685	5.65461
Dgat1	2.25277	2.37673	2.55676	18.9869	6.65345	10.4379	6.44205	22.1809	10.1097	6.94213	8.62936	5.10354	9.83838	5.59145	7.5539
Dnaja1	26.779	31.6752	30.1694	65.7238	68.8257	39.7596	26.1051	50.2913	40.3121	43.7427	97.8036	37.1222	46.8399	25.9244	28.2261
Dnaja4	3.71823	3.86816	2.25302	4.69418	1.76447	2.30426	1.87263	4.67584	0.657262	1.23953	1.18416	0.892601	1.85836	1.13842	0.751829
Dnajb1	29.3138	16.6201	14.8121	27.1224	22.3211	18.487	18.6981	27.9182	12.6459	10.6186	21.3001	11.0402	15.9897	10.1635	10.6103
Dnajb4	14.125	10.9657	6.75718	6.80112	6.04382	3.46353	5.4486	8.65377	4.9133	2.65811	4.23903	3.41159	3.71712	3.47176	3.2202
Dnajb6	10.6926	8.69145	12.3625	24.4239	26.722	15.4332	11.2826	18.104	11.8835	21.3143	38.9075	11.6355	33.111	14.4067	13.0531
Dusp1	24.0097	9.76303	3.75569	134.129	32.1039	114.926	117.756	49.855	250.967	8.23752	11.705	8.23416	10.9109	3.95053	4.16625
Dusp4	0.0354134	0.649	0.215589	3.37935	0.877555	0.984494	0.429892	2.37483	1.2583	3.43632	2.81505	2.256	1.84831	1.24769	1.45836
Dusp6	5.2751	4.36439	5.00553	57.8863	15.9855	24.9188	19.4401	31.3426	18.1519	8.44121	7.97935	5.59546	8.8999	4.91891	5.08411
Egr1	10.086	6.62283	5.31099	18.1995	6.48698	10.6774	17.8279	12.6377	24.9769	2.66169	6.12062	3.88403	3.75348	4.84846	3.33407
Ehd1	3.93907	3.64841	2.95485	23.083	10.0868	14.829	11.2128	9.61986	15.288	3.74958	4.55367	2.32495	5.64396	4.74519	4.13068
Ell2	0.0745874	0.715434	0.638741	10.9441	4.71837	8.86876	6.13572	6.74779	8.21902	1.34611	1.18191	1.63276	1.48626	1.53487	1.85888
Fasl	2.2961	2.99381	1.31993	20.3047	29.3488	5.61417	16.6088	28.5821	14.3574	23.2725	66.7079	10.0601	68.7269	27.0692	20.0873
Fbxo30	0.946764	0.924006	0.350348	3.15296	1.46201	1.97059	2.74588	2.41468	2.39839	0.484599	0.843327	0.784421	0.66062	0.885996	0.9687
Fgl2	1.44805	3.09567	2.34741	55.0459	19.3751	60.0358	34.1764	35.4103	100.173	2.98055	4.41471	2.38061	5.58775	10.8817	7.27961
Fmnl3	0.929205	1.58117	1.60749	3.23833	1.53702	2.3115	3.14616	2.56372	1.61869	0.932324	0.907153	0.877548	1.17402	0.560158	0.832594
Fos	54.4599	23.8408	7.01915	277.894	85.6363	252.383	237.472	84.9136	467.703	8.82307	6.17196	6.60491	6.74123	2.00975	2.35138
Fosl2	0.100173	1.12188	0.954633	12.5387	4.10515	9.15702	6.15257	7.46213	7.01483	1.65786	1.04148	1.03644	1.66981	0.960299	1.02656
Gabarapl1	0.937206	3.3068	0.572338	13.696	4.06579	6.0048	5.19007	9.11241	7.08635	8.98086	10.7655	7.9703	5.30979	5.46494	4.80307
Gadd45b	15.558	21.8767	21.2535	70.0754	89.9397	92.0044	64.4443	67.512	96.1486	51.1538	83.6701	43.0614	36.0478	23.9442	21.993
Gem	0.621985	1.31822	1.56659	7.45802	7.0477	3.50002	7.45699	15.0179	5.38289	7.79137	13.2119	3.70198	21.8506	11.2281	8.72103
Glrx	14.627	15.7495	13.0477	125.554	109.521	66.5724	43.8494	74.4569	74.1185	40.0573	70.4493	12.7539	164.449	62.8946	46.4185
Gpr171	10.8675	12.1526	10.4397	38.1063	74.7706	24.1147	17.6806	42.9099	17.9176	21.5293	79.1259	9.23515	39.137	12.8706	9.85293
Gpr56	0	0.0490678	0.0533443	1.4947	0.277526	0.517409	0.796774	1.31388	0.644303	1.70903	1.65395	0.446397	4.69547	3.83809	2.15022
Gzmb	4.20839	4.66579	7.88299	76.6928	351.374	58.0376	88.9147	225.413	74.6876	82.5619	355.85	46.6412	1107.76	604.91	537.292
H3f3b	251.613	328.03	401.154	1972.21	1709.7	1036.92	699.414	963.47	1074.05	1079.45	1783.23	622.788	1373.89	665.237	678.361
Havcr2	0.452248	3.15354	1.55412	7.46418	1.73325	5.20922	3.79881	5.92562	3.56438	4.37457	2.98362	4.10138	51.7739	61.6038	53.0637
Hip1	0.151382	0.269257	0.0868079	7.76913	2.44439	5.37047	5.15257	5.58758	6.90812	2.94188	2.37045	1.97354	3.53625	3.37056	2.47485
Hpgds	1.57233	0.49971	1.07691	65.329	21.8124	37.7277	25.7132	25.3634	43.0884	12.8104	9.47323	5.06454	6.15194	3.59458	3.68524
Hsp90aa1	53.8609	79.6517	77.0802	235.556	161.298	180.792	107.588	283.056	173.986	227.085	259.331	211.48	198.387	133.211	170.466
Hspa5	59.418	86.1744	70.7924	424.696	237.317	286.984	167.994	226.524	245.431	185.009	264.175	133.798	206.718	135.269	131.877
Icos	9.68183	15.3148	13.1082	12.2622	14.9808	4.11973	11.7863	26.5196	7.25587	16.5494	57.2885	8.64153	19.604	7.49093	6.57048
Ifng	4.80655	2.48915	2.50904	11.3844	23.2725	6.24851	23.9769	120.457	42.49	193.925	312.655	65.4223	881.491	500.506	328.671
Ifrd1	9.30001	7.55726	6.84513	44.2058	16.0667	24.3366	25.6655	27.6931	34.6111	14.5211	20.8879	10.8838	15.3675	8.96935	8.88066
Il21r	35.7156	30.9368	28.5424	24.9458	26.6056	25.6439	17.2156	22.9391	19.0228	19.2057	21.1784	16.1524	14.9014	13.7123	12.5394
Il4ra	9.22079	10.2841	7.22744	19.8519	12.3034	22.202	16.2546	12.1882	24.2214	1.6343	1.97828	1.71946	0.927686	1.03905	0.687253
Inpp4b	14.2065	10.6995	9.93184	5.77126	7.13259	6.69963	6.29058	13.3126	5.29485	10.5124	18.5327	10.1505	10.0954	10.0374	8.15026
Irf4	1.52638	1.94024	2.24138	1.49463	1.06226	0.944084	2.04168	4.3364	2.26117	2.27841	3.10324	2.50902	1.78622	1.71522	1.81265
Isg20	16.7895	28.5856	33.0702	167.278	319.107	214.958	179.49	218.963	248.221	116.071	157.003	82.8354	118.057	125.682	110.233
Isy1	11.7854	12.4675	15.4246	49.6112	35.4914	21.4146	21.2877	51.1595	25.8646	29.7712	77.577	24.3624	55.3828	22.8744	21.2479
Itga1	0.241858	0	0.116624	0.832685	0.774322	0.461922	2.12443	1.94699	1.1542	0.342342	0.390222	0.301572	0.13842	1.03736	0.53755
Jun	61.6003	29.0957	9.67154	42.5365	27.6567	54.8063	42.999	21.4163	52.932	8.57698	8.11051	12.684	3.88169	5.50739	5.47713
Junb	69.9186	37.1191	22.4132	110.281	52.0315	84.1067	62.4857	70.6993	91.5644	24.4856	27.887	17.6263	24.6287	16.2061	14.1622
Kdm6b	2.35224	3.50343	2.24326	5.75861	3.6069	3.08497	2.48169	3.40485	3.05265	1.03414	1.73314	1.18613	0.758804	0.684612	0.484917
Litaf	2.33089	6.46098	3.75657	181.985	115.349	94.0738	74.449	75.9144	108.153	49.5809	91.497	27.6276	98.5229	50.2048	45.1342
Lmnb1	1.80381	1.85704	2.05793	3.5721	3.15375	2.53275	4.1572	7.95177	2.87226	7.35986	7.60993	6.25358	8.5853	5.93975	6.05114
Ly6g5b	0.217453	3.57001	2.04588	6.49814	11.2199	6.75459	1.60655	2.79088	1.63768	0.78845	2.84942	0.232714	1.46355	2.01075	0.942953
Mxd1	1.66881	2.05578	0.891258	12.428	7.44854	8.81933	6.97961	9.77413	7.24282	1.17164	1.2215	1.05588	1.54375	2.10768	1.58281
Mxi1	0.91776	0.861727	0.634899	10.7142	2.22653	3.72872	4.62988	4.85506	1.89632	1.76683	1.68959	1.49121	2.78535	2.06242	1.9579
Neurl3	17.4248	13.3423	10.5458	35.2436	17.454	24.4348	15.6672	22.7476	19.508	4.48697	4.46349	2.94069	2.76841	2.69894	2.4973
Nfil3	0.230116	1.3618	3.12813	25.4799	5.74222	15.2506	12.7594	10.5618	21.4714	3.09162	2.30796	2.42294	4.26363	4.89262	3.63122
Nfkbie	6.82213	6.42777	5.80912	16.8233	10.7721	15.1397	10.23	14.6852	14.3898	6.39317	7.23731	4.73234	5.72807	5.15739	3.10259
Nr4a1	0.578542	1.14862	1.08222	13.2759	1.48578	7.18178	9.58133	6.86891	10.8526	1.26462	1.18996	2.00364	0.902754	0.525439	0.688298
Nr4a2	1.30108	0.339883	0.113694	3.94511	0.707537	2.57872	4.4766	5.20631	3.22325	16.2054	15.2202	10.047	17.664	13.1012	10.1125
Nr4a3	0	0	0	0	0.126487	0.0949025	0.0817074	0.364579	0	0	0.0906597	0.0587962	0.0596479	0.0440649	0.00337331
Ntan1	13.6016	17.212	17.1251	93.524	112.553	43.0192	36.2624	69.9551	50.4417	105.273	140.998	39.6992	173.356	56.8345	50.1307
Odc1	3.10453	4.89585	4.60664	45.8152	14.5313	14.2695	14.015	35.4742	17.6855	34.5329	47.8476	33.4447	46.163	20.3864	20.7515
P2ry10	15.2216	12.7995	12.6979	36.956	16.4165	23.999	25.3022	51.023	20.4956	13.9999	19.4447	13.7954	13.4017	11.1169	11.2639
P4hb	16.1929	16.9807	8.80239	172.406	49.2824	67.3736	47.754	83.355	47.5225	25.3586	33.4809	19.9709	23.5637	19.1896	16.573
Pdcd1	0.215242	1.27709	1.1255	2.3139	0.918327	1.06958	11.3259	25.4384	12.4264	63.6418	153.627	48.2076	95.8064	44.8973	43.8253
Per1	0.731786	0.937529	1.14074	1.7275	1.44881	2.24196	1.43444	2.43462	2.15149	1.04238	0.790754	0.540623	0.851114	0.729397	0.539514
Plk3	0.0605184	0.499088	0.462202	4.58978	2.13309	1.59315	1.15617	1.99975	2.21577	0.683369	0.938081	0.444586	1.34031	1.17944	0.989827
Plscr1	0.287698	0.926431	1.09604	12.6155	9.62085	4.50198	5.13682	12.0794	6.8606	23.7741	81.3063	10.307	54.0681	15.8043	12.0669
Pmepa1	3.4808	3.8819	3.11792	5.63413	5.36785	5.67157	6.38336	7.44123	2.34435	0.569878	0.926706	0.605951	0.134829	0.386903	0.151766
Ppp1r15a	21.2261	13.2154	9.01177	31.4371	22.925	21.166	16.8182	13.0566	23.0071	8.15456	5.64951	3.69331	5.68633	2.98814	3.83964
Prdx6	20.1061	26.2883	27.2275	93.5717	125.66	38.0379	30.7859	61.826	31.182	58.4053	152.941	27.3099	108.733	34.7006	30.163
Ptp4a1	0.811814	0.286108	0.130562	2.25675	1.01361	1.75572	1.83924	2.2349	2.46406	0.589422	0.858358	0.628537	0.50388	0.565529	0.461771
Qpct	1.29548	4.06303	2.2745	25.9898	18.3619	6.91902	6.48959	7.86951	4.13206	1.78941	4.34997	0.324881	1.70485	1.20734	0.74336
Rbpj	11.1725	10.0962	8.94389	24.976	15.2341	22.9519	21.5259	18.2378	25.8926	25.8605	21.5046	18.956	37.0506	36.9544	37.1073
Rgs1	16.705	16.0648	23.5449	195.429	208.682	115.698	112.926	211.011	141.314	183.79	254.802	60.2821	448.689	168.934	145.915
Rgs10	174.107	162.913	155.258	142.44	158.301	160.053	67.0285	88.704	97.1744	21.2336	33.8027	16.5118	5.17736	5.7334	4.95466
Rgs16	0	0.343531	0.3531	0.744796	0.165842	0.0835334	1.85325	5.14783	1.62774	8.81488	7.43682	8.93564	12.2213	13.4794	16.2831
Rhob	0.53388	0.818616	0.519738	9.08176	1.87929	5.87545	5.59896	3.14461	10.2848	0.333178	0.28122	0.181197	0.18827	0.224101	0.322624
Rnf149	10.5699	14.0452	11.0481	73.0027	24.5131	49.0097	40.2375	37.1089	43.416	4.95675	4.4151	5.63352	3.57552	5.24552	4.7034
Rrad	10.1956	6.12085	3.27178	7.59301	8.83231	5.70703	7.61267	6.57951	5.8907	5.06908	9.77824	1.92909	8.9364	2.7907	2.70683
Sik1	0.358991	0.261996	0.439553	2.31417	1.34438	2.67479	1.41491	1.7154	2.97418	1.87924	0.599774	1.07743	1.5799	1.51896	1.18512
Skil	6.29671	5.64926	7.26806	12.853	7.92542	9.72584	6.4921	11.9628	8.00266	4.03022	5.45694	3.62469	4.61146	3.61084	2.92361
Slc16a6	0.575149	0.533815	0.323583	1.50978	0.80945	0.641803	0.508418	0.38754	0.975658	0.948059	1.55976	0.347523	0.545247	0.222477	0.268955
Slc7a5	3.31511	2.98083	2.27475	18.1334	4.88831	6.0612	3.39355	13.8395	5.32453	3.34982	3.91798	2.44148	2.32352	2.97795	2.13114
Spty2d1	5.47113	6.48013	4.22026	9.68754	5.66002	6.45378	6.41812	6.10876	6.64715	3.7284	2.52751	3.34297	3.23037	3.14303	3.28899
Ssbp2	3.64359	3.85647	2.67277	4.75793	5.37934	2.6838	1.75769	6.47438	1.13208	1.74349	5.02965	1.05442	1.58338	0.804243	0.383636
Stk17b	88.9285	89.7403	110.06	133.846	105.293	83.6214	85.6978	194.119	64.9915	48.906	83.3303	37.3577	64.9053	49.0854	39.5725
Tgif1	3.59457	3.9161	6.59363	23.6142	13.1616	18.0778	15.6905	18.7738	21.4759	8.37997	14.6754	4.77578	9.39763	2.7774	3.26176
Tigit	0.862755	1.40847	2.20628	8.56139	25.9058	4.47286	9.57331	38.9811	12.9779	233.26	500.333	78.8353	431.975	88.6575	98.308
Tiparp	1.97939	1.7309	1.19088	23.0003	10.3619	13.0691	8.23088	9.70537	14.7953	3.08298	3.60808	1.75808	2.85128	1.95523	1.78658
Tjp1	0	0	0	1.26154	0.395691	0.523224	1.7936	0.862666	0.639253	0.287867	0.12805	0.0912015	0.0746078	0.0527372	0.167459
Tnf	2.57377	4.46445	3.69292	20.2754	10.4158	17.6702	11.5993	15.4287	19.2179	2.78302	6.34613	2.96771	2.28421	1.3024	1.15157
Tnfaip3	3.14551	3.66278	2.18424	19.835	7.04664	11.2984	11.9152	18.5552	13.834	8.83604	6.71255	6.15075	9.56085	6.01736	6.14929
Tnfrsf1b	6.26578	9.58544	9.86252	19.0275	10.3375	24.995	21.3862	26.4081	25.6239	9.17027	6.92123	7.08128	10.2048	11.1022	9.80925
Tnfrsf9	4.92109	7.43342	9.98022	15.2642	31.1826	9.00897	23.5576	67.6204	25.064	223.732	334.057	123.348	559.726	281.173	257.884
Tra2a	44.1966	34.5304	23.5665	50.6574	21.5994	34.2423	35.8549	52.8498	29.4628	25.6367	26.7386	27.165	18.3026	23.1142	22.8593
Trib1	0.921535	1.23167	1.39809	15.1348	7.63191	13.9287	11.6704	6.27169	18.1267	1.58866	1.61922	1.55062	0.474853	0.323471	0.305298
Trp53inp2	0.356843	0.244681	0	6.72927	1.13578	3.26819	2.80865	4.67238	3.78859	0.633727	0.448644	0.440466	0.402132	0.496082	0.42895
Ube2s	0.362467	0.767604	1.21966	13.8862	13.9442	3.04355	1.50613	8.44831	2.73821	9.3124	46.0719	4.32453	26.876	3.55649	4.12212
Vps37b	12.2433	8.1457	7.90884	29.8209	15.4275	14.0607	12.0178	21.9461	11.5163	10.3914	6.47084	6.39094	9.97909	8.00862	7.10043
Wsb1	4.50473	8.51267	6.97399	37.717	12.5165	22.9437	19.3656	24.4211	24.708	6.57581	9.1768	7.44811	6.23245	5.89801	5.85549
Xcl1	328.298	1410.89	1304.39	227.877	1066.28	832.267	2755.26	4020.37	2206.87	7720.88	5248.39	13425.9	1026.48	1914.23	3149.07
Zfand5	3.17335	3.96555	3.32999	21.3831	5.72764	12.8427	11.3626	13.0879	16.6287	3.00412	3.24761	2.75457	2.57264	2.63309	2.12476
Zfp36l1	33.978	28.8317	22.8269	69.901	31.0356	54.8361	46.5891	53.9129	55.1814	14.6955	16.0271	12.1469	5.74014	3.97041	3.6822
