## Supplemental Table 2 for "Proteostasis sustains T cell differentiation potential and tumor-infiltrating lymphocyte function"

### Sheet: Table 2
Supplementary Table 2: Differentially expressed genes from d5 control and ligase KO CITE-seq, related to figure 3.
Pairwise RNA comparison of different T cell groups using the Wilcoxon rank-sum test.
Neurl3 KO vs Neurl3 Control - Spleen						Neurl3 KO vs Neurl3 Control - IEL						Rnf149 KO vs Rnf149 Control - Spleen						Rnf149 KO vs Rnf149 Control - IEL						Wsb1 KO vs Wsb1 Control - Spleen						Wsb1 KO vs Wsb1 Control - IEL
genes	logfoldchanges	pvals	pvals_adj			genes	logfoldchanges	pvals	pvals_adj			genes	logfoldchanges	pvals	pvals_adj			genes	logfoldchanges	pvals	pvals_adj			genes	logfoldchanges	pvals	pvals_adj			genes	logfoldchanges	pvals	pvals_adj
Rpl38	0.528948	7.203107111971674e-14	1.0486283333608362e-09			Rps29	0.532371	3.493859121305078e-15	4.2553443281127414e-11			Rps29	0.594574	1.2423430189785197e-13	1.808602967028929e-09			Rps29	0.624167	4.342218838042203e-18	6.32140218442184e-14			Rps29	0.621403	2.4887562995042077e-25	3.623131420818226e-21			Rps29	0.55237	4.422979962610574e-30	3.688666160594656e-26
Rpl35	0.41052	5.487355354574687e-12	3.994245962594915e-08			Rpl35	0.591058	5.846056227658663e-15	4.2553443281127414e-11			Rpl38	0.574363	1.089543047244795e-12	7.930783840894864e-09			Rps21	0.668453	2.0946481060768495e-17	1.5246943564133388e-13			Rpl38	0.546088	3.757794918529805e-22	2.735298921197845e-18			Rpl35	0.529094	5.067545213071378e-30	3.688666160594656e-26
Rps21	0.452358	1.0386266243947816e-09	5.0401087993130774e-06			Rps21	0.630414	1.6215592254154443e-13	7.868886401199346e-10			Rps21	0.497028	4.3127392470806797e-10	2.092828598633351e-06			Rpl38	0.566173	2.7028354663757336e-15	1.3115959573165976e-11			Rpl35	0.472116	3.988625802620281e-20	1.9355471478182018e-16			Rpl38	0.569714	1.173620829974817e-29	5.695190680924462e-26
Rps29	0.370728	4.282725559248565e-09	1.5586979672885156e-05			Rpl38	0.521072	5.873201510788536e-13	2.137551689851488e-09			Rplp1	0.396276	2.201808439784016e-09	8.013481816593927e-06			Filip1l	1.30492	1.7293735095982868e-13	6.294054888182965e-10			Rpl13a	0.458061	8.295525579071609e-14	3.019156534503112e-10			Rps21	0.59626	5.846455607198024e-28	2.1278175182397213e-24
mt-Co3	0.606094	5.1456894964943025e-08	0.000149822			Rplp1	0.386326	3.182855094580552e-08	7.635377310996786e-05			Rpl35	0.415164	2.344536943887672e-08	6.826353765823345e-05			Rpl12	0.617156	3.360229823429559e-13	9.783645153897504e-10			Rps27	0.468801	1.6002781805623331e-13	4.659369950525289e-10			Rpl13a	0.538767	1.1811351687964804e-25	3.4389931574678322e-22
Rps27	0.350982	1.421510152029613e-07	0.000327216			Tpt1	0.360826	3.546651625080493e-08	7.635377310996786e-05			Rpl28	0.354144	2.1288367447738872e-07	0.000465723			Rpl13a	0.447441	6.451419710384409e-13	1.5653294690629373e-09			Rps21	0.405325	1.0019271440565784e-12	2.4310092271959445e-09			mt-Co3	0.727381	1.4685721350959824e-23	3.5632455237878856e-20
Rpl41	0.176053	1.5733717500173316e-07	0.000327216			Rps12	0.474927	3.6713587839660324e-08	7.635377310996786e-05			Tpt1	0.373794	2.296851232071864e-07	0.000465723			Cdk8	0.820903	4.911993849156467e-10	1.0215543779431406e-06			Rps28	0.319031	1.9891354100187403e-11	4.136833328436118e-08			Rpl39	0.387706	4.983740157718619e-21	1.0364755602295379e-17
Atp5k	0.722464	5.124473726080794e-07	0.000932526			Rpl13a	0.413306	1.1733639640953591e-07	0.000206256			Rps28	0.399662	2.5592670356757517e-07	0.000465723			Dennd4a	0.919297	2.3407842448324736e-09	4.259642129533894e-06			Filip1l	0.895303	2.5218031932602034e-11	4.5890513609352555e-08			Filip1l	1.05598	4.068133135710186e-19	7.402985273708612e-16
Rpl39	0.242529	7.462587235097275e-07	0.00120711			Rps28	0.434966	1.2751119824726659e-07	0.000206256			Rpl6	0.401672	9.768134960941337e-07	0.00158005			Rps27	0.425384	3.2085340399420735e-09	5.189982061497412e-06			Rpl41	0.232666	1.608997602513749e-10	2.602643010821684e-07			Tpt1	0.384404	2.0335164806447377e-18	3.2893258805806767e-15
Rps28	0.38502	2.0912178555275114e-06	0.00304439			Rpl39	0.393472	2.2495207666312857e-07	0.000327485			Rps12	0.434022	1.2749031816856876e-06	0.001856			mt-Co3	0.582078	3.068102937749297e-08	4.060494778886752e-05			Tpt1	0.236126	6.336150881020347e-10	9.224168452589421e-07			Rps27	0.4805	1.2925870289782304e-17	1.868984366899401e-14
Ndufb1-ps	0.676984	4.7580425426049115e-06	0.00629705			Rps27	0.430552	3.682869069149162e-07	0.000487411			Gm11808	0.723871	1.6933290260618207e-06	0.00224104			Rplp1	0.323701	3.6528793398748045e-08	4.1171074420674006e-05			Rpl12	0.489965	1.5452379272542048e-09	2.0450521586333376e-06			Rplp1	0.447625	1.4122014037569317e-17	1.868984366899401e-14
H2-D1	0.373534	5.305168168585874e-06	0.00643605			Filip1l	0.747966	1.6398628345126007e-06	0.00198943			Serf2	0.423262	3.4130621634667093e-06	0.00385975			Tpt1	0.266521	6.328779420717745e-08	5.758398175425559e-05			Rack1	0.392783	3.909545923501807e-09	4.600988192347829e-06			Rps28	0.414906	1.9701739472537387e-17	2.3901493603433274e-14
H2-Q7	0.537662	7.190262801998063e-06	0.00805199			Atp5k	0.789446	2.9105311166164317e-06	0.00307174			Rpl13a	0.36342	3.4466776630861555e-06	0.00385975			Rps12	0.379068	7.435669036999315e-08	6.0138038800353344e-05			Prr13	0.655434	4.108589538433973e-09	4.600988192347829e-06			Rpl12	0.526297	4.700137691881798e-15	5.2634311168011705e-12
Rpl13a	0.350174	1.3238185450921322e-05	0.012931261217311639			Gm11808	0.750998	2.953998892042212e-06	0.00307174			Rpl23	0.302467	6.555599547566658e-06	0.00681689			Gm11808	0.687524	2.5360197359182817e-07	0.000164454			mt-Co3	0.456507	6.057418476117291e-09	6.2988498696653945e-06			Gm11808	0.728153	1.4943954533755186e-14	1.5539577864457714e-11
Tpt1	0.247318	1.7976242030219924e-05	0.014538785081996759			Gm19585	0.927228	6.997789852128047e-06	0.00679159			Rpl34	0.266735	9.39215175221135e-06	0.0091154			Uba52	0.476583	3.671984284415171e-07	0.000222736			Atp5k	0.631425	1.6032960243755015e-08	1.556052234857237e-05			Rpl6	0.356055	1.9576324040173794e-13	1.8346437761263748e-10
Trbj2-1	1.90662	2.8277787656043484e-05	0.021666738562983213			Rpl23a	0.574029	1.0152303552792473e-05	0.00923733			Rpl41	0.262568	1.1428820959883827e-05	0.010398798470874299			Rpl35	0.251324	4.040039343971439e-07	0.00023526			Sub1	0.376151	2.3907131016994064e-08	2.1752500834087474e-05			Rps12	0.44391	2.01636903544594e-13	1.8346437761263748e-10
Cdk8	0.597574	3.9197058114370295e-05	0.0271729			Rpl12	0.413816	1.3707089901130251e-05	0.011738106751803189			Rpl39	0.32397	1.770194387222431e-05	0.015159111699520087			Btg2	0.939589	5.514852641771521e-07	0.000297353			Cdk8	0.613187	3.4885969721045954e-08	2.9874702776411002e-05			Rack1	0.483664	2.161488017667469e-13	1.8509966212472362e-10
Rpl34	0.193366	7.541745023141697e-05	0.0499058			Ndufb1-ps	0.625775	2.090856623093058e-05	0.0169104			Rps19	0.324377	2.3972944414991947e-05	0.019388784710747377			Rps28	0.313153	7.480397709026467e-07	0.000375516			Rps8	0.260724	7.410898923012012e-08	5.678308764274151e-05			Rpl34	0.232778	1.0727413797627302e-12	8.676093892547681e-10
Pfn1	-0.234399	3.361844327006502e-05	0.024470864856280326			Rpl22	0.400478	2.2605318637533843e-05	0.0173204			Rpl10	0.37828	4.434634993293474e-05	0.0339786			mt-Cytb	0.431945	9.712102012567276e-07	0.000456093			Rplp1	0.313543	9.302853421194474e-08	6.771547005287457e-05			Rpl37	0.262919	2.018452024852485e-12	1.5465591883053933e-09
Ppia	-0.239783	1.667893102128952e-05	0.014283051635760756			Rpl37a	0.217734	5.438442264841502e-05	0.0395864			Rps27	0.399559	5.976078257230151e-05	0.042507852952435754			AY036118	0.650651	1.5660756232103137e-06	0.000712467			Rpl6	0.297521	1.9316940137895224e-07	0.000123008			Cdk8	0.687569	2.4521634844674003e-12	1.7849298003438206e-09
Ptma	-0.431469	1.4212129377454747e-05	0.012931261217311639			Rpl41	0.169704	5.7458987287548046e-05	0.039832758901529736			Rpl14	0.503856	6.131782607508935e-05	0.042507852952435754			Ddx5	0.469131	3.705323535381037e-06	0.00149839			Rpl39	0.248747	3.8123941646545947e-07	0.000231253			Rpl32	0.232675	1.8959615697303507e-11	1.3143527872444974e-08
Atp5g3	-0.260836	1.381462166600515e-05	0.012931261217311639			Btg2	0.843887	6.879284755945835e-05	0.0455221			Rps10	0.256551	6.510162268225156e-05	0.0430795			Wnk1	0.67423	4.29404880633691e-06	0.0015247			Rps12	0.319905	5.3553195279857e-07	0.000311851			Rpl41	0.264363	2.1534362702089656e-11	1.4249875100773692e-08
																		mt-Nd5	0.715578	4.7998582421066045e-06	0.00162503			Rpl10	0.31415	1.111117110881213e-06	0.00062214			Rps8	0.336739	3.065565938971229e-11	1.9403699538931806e-08
																		Rps8	0.29374	1.2773525244727499e-05	0.00371914			Gm43305	0.851622	1.1670273893248356e-06	0.000629244			mt-Nd2	0.645159	6.299195739217678e-11	3.82098714881379e-08
																		Rpl37	0.1861	1.534632360060099e-05	0.00438062			mt-Cytb	0.388694	1.2750374190394622e-06	0.000662928			Rpl23	0.302531	1.0981783005926765e-10	6.394911880011274e-08
																		Rpl34	0.253567	2.0694552685810206e-05	0.00537984			Eef2	0.234352	2.0017689033511913e-06	0.00100489			Rpl28	0.314771	1.3731577590599037e-10	7.688627175536184e-08
																		Rpl39	0.218081	2.57764916431907e-05	0.00658341			Hmgb2	0.307196	4.97582990970267e-06	0.0024146			Rpl10	0.317887	1.980817556009517e-10	1.0680274807550574e-07
																		Ubc	0.41667	3.299998042731639e-05	0.0080069			Hnrnpa0	0.374371	5.304690350925074e-06	0.00249115			Rpl37a	0.299048	2.8273200146809445e-10	1.470004456204471e-07
																		Dock10	0.47784	3.679403272791629e-05	0.00876824			Rpl28	0.201779	8.735393756538726e-06	0.00397406			Eef2	0.291748	1.942721388358023e-09	9.427379323905368e-07
																		Prkch	0.613471	3.7342414323753924e-05	0.00876824			mt-Nd2	0.501003	1.1222065584659076e-05	0.00495063			Uba52	0.445626	3.454812018380158e-09	1.6224243020509143e-06
																		Fryl	0.914016	5.1687866921890735e-05	0.011230924875356497			Ndufb1-ps	0.448702	1.3966678160529795e-05	0.0059802			Rpl36a	0.3818	9.501641890167985e-09	4.191663716274713e-06
																		Rpl10	0.204199	5.50443796779957e-05	0.011784354108121491			H2-Q7	0.319634	2.0003434248471723e-05	0.00832029			Rpl23a	0.458414	1.3718612788569645e-08	5.863236683857949e-06
																		mt-Nd1	0.455394	7.23528316192357e-05	0.014629340593233797			Rpl36a	0.23735	3.214822453349964e-05	0.012649023047532102			mt-Cytb	0.477693	1.4096255250379738e-08	5.863236683857949e-06
																		mt-Nd4l	0.417191	8.185468818401171e-05	0.016323843158669075			Gm11808	0.442294	4.73269764561854e-05	0.017279930905999743			Dock10	0.482629	2.1187311979052154e-08	8.567913549751146e-06
																		Epb41	0.868094	0.000101856	0.018535213981533193			Plek	0.533715	5.0939560169534586e-05	0.0180873			mt-Co1	0.278071	2.4679618072141036e-08	9.71042918633052e-06
																		Rpl27a	0.174298	0.0001147	0.020118057606325623			Rps19	0.200283	7.057006387088494e-05	0.024384021774613747			Atp5k	0.615245	3.053783048350061e-08	1.1699203583652682e-05
																		Rpl37a	0.177548	0.000119587	0.020725535584789942			Rpl34	0.144556	8.751567799387398e-05	0.028312294227440384			mt-Nd3	0.965351	3.2803862395488e-08	1.2245093044961905e-05
																		Prkca	0.789012	0.000122953	0.020813411673680962			Rps10	0.145488	0.000108755	0.034418604085557254			Rpl5	0.459235	4.459600507264521e-08	1.6230716046189222e-05
																		Neurl3	0.9403	0.000177685	0.0278144			Rpl36	0.208125	0.000132167	0.0409379			Serf2	0.316764	5.063542321143487e-08	1.797928027102607e-05
																		Tcf12	0.950471	0.000188431	0.028875529838276456			Rpl23	0.19841	0.000147123	0.0446213			Gng2	0.544144	6.603251753647442e-08	2.2888128340380825e-05
																		Itga1	1.14469	0.000219005	0.0318827			Reep5	-0.289209	8.198910277864836e-05	0.0271272			Rpl7	0.267281	9.472686173237086e-08	3.2070550072089654e-05
																		Cmss1	0.475419	0.000265682	0.036731			Atp5d	-0.162474	7.2023144409149e-05	0.024384021774613747			Rpl22	0.284084	1.4236057491779382e-07	4.710193749211915e-05
																		Cables1	1.83684	0.000301817	0.0406838			Psma1	-0.409283	2.8711372136068197e-05	0.011610559876580023			Hnrnpa0	0.383647	1.5808720820266403e-07	5.1142968378097395e-05
																		mt-Nd2	0.541479	0.000322266	0.0428116			Ctse	-0.832047	1.943381946756274e-07	0.000123008			Rps7	0.228089	1.6857031470965115e-07	5.3348840033545685e-05
																		Tor1aip2	0.825676	0.000324381	0.0428116			Rps5	-0.15474	1.9316940137895224e-07	0.000123008			Tuba1b	0.616335	1.9669265857549865e-07	6.0924504756215084e-05
																		Car2	1.35211	0.00032722	0.0428116			Rplp0	-0.144412	6.420481105933036e-08	5.1927424411207295e-05			mt-Nd1	0.446138	2.492404978058525e-07	7.559256598036669e-05
																		Rpl36	0.223075	0.000329366	0.0428116									Rpl27a	0.221491	3.5995393447148243e-07	0.000106943
																		Cox5a	-0.424692	0.000389981	0.0481131									Rps26	0.239485	3.7296962950091905e-07	0.000108594
																		Hmgn2	-0.602661	0.000378385	0.0470815									mt-Co2	0.304649	5.205768004265983e-07	0.000148599
																		Cd48	-0.492287	0.000375132	0.0470791									Rpl36	0.206916	5.583669141070661e-07	0.000156321
																		Mrps23	-0.660136	0.000365528	0.0462727									Ndufb1-ps	0.448125	5.817351441408906e-07	0.000159791
																		Pycard	-0.670689	0.000339551	0.0433613									Mir142hg	0.589139	8.450710932370817e-07	0.000227825
																		Ufm1	-0.703701	0.000338814	0.0433613									Jarid2	0.771352	1.0732702967235955e-06	0.000279012
																		Lcp1	-0.324763	0.000277047	0.037693861300910826									Gm43305	0.786567	1.0949742029975195e-06	0.00027966
																		Timm17a	-0.59676	0.000267446	0.036731									Dek	0.43519	2.188237049876383e-06	0.000505656
																		Timm23	-0.591206	0.000261606	0.0366198									Cmss1	0.391459	2.311857919654016e-06	0.000525875
																		Wdr1	-0.564066	0.000261028	0.0366198									Rpl7a	0.281637	2.9460572756848733e-06	0.000659826
																		Tmed2	-0.438374	0.00023995	0.034247029294733514									Cbfb	0.639209	4.3216818322068935e-06	0.000939031
																		Mplkip	-0.940862	0.000231562	0.0333771									H2-D1	0.279879	4.916581350529494e-06	0.00105258
																		Vim	-0.752385	0.000201136	0.0295772									Tnrc6c	0.794591	5.626560469853829e-06	0.00118712
																		Batf	-0.796715	0.000197553	0.029346702583287136									Rps10	0.190554	7.68741810811102e-06	0.00159348
																		Arpc1b	-0.327205	0.000195344	0.0293177									Xist	0.431432	7.771465763105629e-06	0.00159348
																		Acp5	-0.686436	0.000193594	0.0293177									Ubc	0.34161	1.0138299639312845e-05	0.00204991
																		Eno1	-0.670757	0.000184227	0.0285317									Eef1a1	0.190355	1.2852643202701973e-05	0.0025285
																		Ly6a	-0.935712	0.000167898	0.026568022764119726									Fau	0.164433	2.0244131425662624e-05	0.00382746
																		Coro1a	-0.409152	0.000145436	0.0232666									Gm47283	0.792305	2.2411692850024202e-05	0.00412999
																		Gmfg	-0.686221	0.000144441	0.0232666									Crebbp	0.637074	2.4747961968120275e-05	0.0044525
																		Lgals1	-1.22223	0.000143451	0.0232666									Gas5	0.393487	2.4773475702480406e-05	0.0044525
																		Hnrnpf	-0.442176	0.0001402	0.023193534630748015									Atp5mpl	0.320507	2.7737997247688124e-05	0.0048767
																		Cd2	-0.766174	0.000136077	0.0227702									Rps16	0.168317	2.8052332390293588e-05	0.0048767
																		Gstp3	-0.877976	0.000121259	0.020768104189313696									Rpl17	0.207299	2.813864614772025e-05	0.0048767
																		Sf3b6	-0.44284	0.00011364	0.020118057606325623									Rps6	0.249139	3.242654443278925e-05	0.00548914
																		Gm8369	-0.88553	0.000105239	0.018914518450237443									Rpl14	0.261875	3.9142454734106156e-05	0.00647541
																		H2afz	-0.548169	9.719979130911406e-05	0.0179118									Gimap4	0.360727	5.1687323862576014e-05	0.00817896
																		Rad23a	-0.779268	9.584264500856791e-05	0.0178882									Arid1a	0.600791	5.431446318124792e-05	0.00850226
																		Anxa2	-0.813579	9.059092873616957e-05	0.0171276									Arhgap15	0.467839	6.266719334347745e-05	0.00960325
																		Ifi27l2a	-0.724298	8.890161457262648e-05	0.017029338223003898									H2-Q7	0.276674	7.279181796217057e-05	0.010924776143229682
																		Naca	-0.438409	8.848396010699049e-05	0.017029338223003898									Rps23	0.194273	7.458657123622059e-05	0.011079911265886729
																		S100a6	-1.28145	8.581405798596666e-05	0.016882176434590578									Prkcb	0.477617	0.000100328	0.014429437550393474
																		Slc25a3	-0.346129	6.81653730629546e-05	0.013976781704936521									mt-Nd5	0.38337	0.000101099	0.014429437550393474
																		Cd28	-0.761154	6.800274043623688e-05	0.013976781704936521									Zc3h7a	0.465487	0.000131544	0.017914221659659453
																		Ms4a6b	-0.677554	6.592164990758094e-05	0.013908512744269035									Arpp19	0.415596	0.000135316	0.018240097275824044
																		Ly6c2	-1.18421	4.588253929290428e-05	0.010120575864031825									Rps15	0.309581	0.0001523	0.0203412
																		Csnk2b	-0.502398	4.588253929290428e-05	0.010120575864031825									Prkch	0.373213	0.000172554	0.022631022781514624
																		Epsti1	-0.600936	4.543698712134508e-05	0.010120575864031825									Zfp36l1	0.514912	0.000181411	0.0235802
																		Gm10282	-1.74036	4.2120470153697695e-05	0.00973317									mt-Atp6	0.215615	0.000188072	0.0242296
																		Ppp4c	-0.60076	3.147924760033688e-05	0.00776737									Cd6	0.498196	0.000200976	0.025665040682547467
																		Arhgdib	-0.510338	2.7581298326002155e-05	0.00692291									Sppl3	0.615707	0.000218878	0.027469182727157093
																		Vdac2	-0.64878	2.0694552685810206e-05	0.00537984									Elmo1	0.343061	0.000227652	0.027995239667336445
																		Rpsa	-0.28604	1.9371293588727305e-05	0.00522236									Dusp2	0.356666	0.000231	0.027995239667336445
																		Txn1	-0.705928	1.859746121563888e-05	0.00510834									Snhg12	0.813818	0.000231	0.027995239667336445
																		Sh3bgrl3	-0.452659	1.840865514828326e-05	0.00510834									Nsa2	0.368073	0.000234608	0.027995239667336445
																		Emp3	-0.878715	1.200104806605484e-05	0.00356554									Tubb5	0.476981	0.000256692	0.0303814
																		Ndufa4	-0.513346	9.633626702553707e-06	0.0029218									Psen1	0.704281	0.000291528	0.033952472131889476
																		Ctla2a	-0.857849	7.454401349003929e-06	0.00230896									Malat1	0.302161	0.000363119	0.0416243
																		Arf5	-0.452073	7.1818004807247956e-06	0.00227288									Camk4	0.370518	0.00044076	0.047884924843966774
																		Rac2	-0.365061	5.290608120738475e-06	0.00171157									Ube2g2	-0.625951	0.000439219	0.047884924843966774
																		Ier2	-0.704685	5.012331642803339e-06	0.0016584									Eif5a	-0.229298	0.000427825	0.047183942450815704
																		Cdc42	-0.481514	4.709638755969541e-06	0.00162503									Cox7a2	-0.187633	0.00040586	0.0451032
																		Cyba	-0.491959	4.155943229384014e-06	0.00151256									Psmb1	-0.188877	0.000393886	0.044109167589265474
																		Gnai2	-0.366185	4.1108614692523334e-06	0.00151256									Ctbp1	-0.348964	0.000367977	0.041851620176501035
																		Pfn1	-0.377452	4.0220998737967995e-06	0.00151256									Lcp1	-0.135819	0.00033105	0.038249439276982655
																		Clic1	-0.564122	3.956737164314637e-06	0.00151256									Trbv13-3	-0.550346	0.000259262	0.030438210007843833
																		S100a10	-0.661983	1.9794320877572175e-06	0.000823331									Sec11c	-0.201905	0.000234608	0.027995239667336445
																		Cox8a	-0.305097	1.8140723791081517e-06	0.000776743									Myl12b	-0.143174	0.000227444	0.027995239667336445
																		Lat	-0.711543	1.7000506501425058e-06	0.00074998									Btf3	-0.112351	0.000209652	0.0265401
																		Ms4a4b	-1.06352	8.306374210302825e-07	0.000403081									Vdac2	-0.188402	0.000153875	0.020364627422025324
																		Actg1	-0.633973	6.425577442416759e-07	0.000334084									Smdt1	-0.203241	0.000131668	0.017914221659659453
																		Myl12b	-0.339494	5.16821630185049e-07	0.00028938									Anxa2	-0.306169	0.000129695	0.017914221659659453
																		Ppia	-0.422862	2.5981852632959636e-07	0.000164454									Atp5a1	-0.135875	0.000121042	0.017108081356357156
																		Cnn2	-0.432228	2.5669207234046945e-07	0.000164454									Ldha	-0.178944	7.952792302500993e-05	0.011577675033980946
																		Actb	-0.485749	2.365192780109477e-07	0.000164454									Cox8a	-0.22796	7.952792302500993e-05	0.011577675033980946
																		Rps4x	-0.233653	2.0942297210337533e-07	0.000160462									Ndufa4	-0.189191	6.485827474830906e-05	0.00983549
																		Arpc5	-0.627285	6.893231136405664e-08	5.903038757870215e-05									Eno1	-0.244505	6.084507748374083e-05	0.00942322
																		Abracl	-0.726956	5.348110352398383e-08	5.190519367347711e-05									Atp5d	-0.115106	5.1482438971058606e-05	0.00817896
																		Calm1	-0.505093	4.0230542250964114e-08	4.1834016720681114e-05									Reep5	-0.23931	4.563630907398842e-05	0.00738193
																		Oaz1	-0.3148	3.6764938004448556e-08	4.1171074420674006e-05									Arpc5	-0.192863	4.3452842987772086e-05	0.00710771
																		Rplp0	-0.411833	2.3346635338034544e-08	3.3988031725110685e-05									Park7	-0.209771	3.699283063604748e-05	0.00619013
																														Txn1	-0.276425	3.0318450816453297e-05	0.00519266
																														Pkm	-0.220704	2.2365328307235852e-05	0.00412999
																														Edf1	-0.229203	1.5386406535353082e-05	0.00294731
																														Spcs1	-0.32897	1.4844318864990495e-05	0.00288138
																														Slc25a3	-0.242182	1.2515428392763418e-05	0.00249589
																														Pfn1	-0.114971	4.193457839767189e-06	0.000924975
																														Prelid1	-0.220688	1.4385119596163365e-06	0.000343309
																														Arf5	-0.228096	1.2228203375571365e-06	0.000296697
																														Gm4316	-1.63136	1.195872851972878e-06	0.000295077
																														Ppia	-0.184306	1.1276606487776508e-06	0.000283043
																														Rps4x	-0.115176	9.788844755383745e-07	0.000259102
																														Calm1	-0.243085	6.796458271088094e-09	3.09196373470314e-06
																														Oaz1	-0.151823	1.3460686033471376e-09	6.757264388802631e-07
