## Supplemental Table 5 for "Proteostasis sustains T cell differentiation potential and tumor-infiltrating lymphocyte function"

### Sheet: Table 5
Supplementary Table 5: Differentially expressed protein cluster lists from ex vivo TEFF, TRM, TPEX, and TEX DIA-PASEF mass spectrometry, related to figure 4.
Lists of proteins per cluster, from Figure 4G
1	2	3	4	5	6	7	8	9	cluster number
Dock5	Prdx6	Lef1	Cdc27	Cit	Eif2b3	Maip1	Ttc38	Focad
Gzmb	Casp6	Cybc1	Ckap5	Lrrc40	Dnaaf5	Sec11a	Zfp362	Bak1
S100a6	Atox1	Sap30l	Las1l	Rpp30	Serpinb9	Gpx1	Tut4	Ikzf3
Itgb7	Ppt1	Vat1	Wdr76	Eno3	Serpinb6b	Ldhb	Irf2bp2	Sdcbp
Dennd1b	Sod1	Ifit3	Cad	Capg	Psmd14	Marcks	Anp32a	Akap10
Otulin	Fth1	H2ac21	Mki67	Etv6	Fhl2	Selenoh	Rab33b	Itgam
Ppp3r1	Atxn1l	Sidt1	Ncapg	Naf1	Hprt1	Pacsin1	Dffa	Ltf
Fkbp5	Derpc	Mettl7a1	Adap1	Lag3	Hsp90aa1	Tpd52	Pdlim1	Cd2
Ldlrap1	Mdh1	Sfxn3	Metap2	Snx9	Camk4	Filip1l	Cradd	Itgb1
Apbb1ip	Gstp1	Glyr1	Degs1	Pus7	Ctsd	Kctd12	Ada	Ly6c2
Acot7	Prkca	Erich1	Kpna3	Uxs1	Hmbs	Snx18	Ttr	Anxa1
Ppid	Gfus	Mtatp8	Fkbp8	Bmp2k	Sars1	Cnpy3	Sub1	Cd8b
Chordc1	Ptpn11	Nr3c1	Nudc	Hibadh	Fkbp4	H3f4	Cnp	Itgb2
Ripk3	Hmgcl	Ptprc	Hnrnph1	Sil1	Pdcd2	Flvcr1	Ass1	Oas1a
Elf4	Akr1b1	Parp1	Suv39h1	Nfkb2	Atxn1	Ctss	Cbx3	Ctla2a
Arhgap27	Gdi1	Lmnb2	Ilk	Chil5	Eef1d	Mtco2	Gna13	Cd3e
Rsrc2	Rad23b	Rpl13	Eif3d	Fubp3	Psmc1	Aldoc	Dpp4	Fli1
Dennd4c	Pcmtd1	Lmna	Nmt2	Upf2	Ube2h	Des	Tfam	Ets1
Arhgap4	Ywhag	Cux1	Srpk1	Rabgap1l	Ywhae	Rpl29	H1.4	Fyn
Bicra	Sephs2	Rala	Baz1a	Thada	Elob	Dbt	Acadm	Stat4
Fryl	Psme1	Xaf1	Nsd1	Usp36	Ywhah	Exosc10	Hdgf	Jak1
Mthfsl	Prdx5	Znf638	Dhfr	Slfn8	Traf5	H4c16	Pitpna	Tdg
Capn2	Ckb	Il1rap	Ly6a	Nup205	Psmb7	Nptn	Adk	Rab8b
Lgals9	Acads	Nop58	Anxa2	Ankhd1	Lypla1	Lig3	Acyp1	Ap1s1
Pten	Trappc13	Spcs3	Tyms	Parp4	Itk	Apoa1	Foxp1	Rps13
Ncoa3	Uap1l1	Slc44a2	Rrm1	Tarbp1	Ppp4r2	Meaf6	Rras2	Tuba4a
Nfatc2ip	Mccc2	Poglut1	S100a10	Dennd4a	Gsk3a	Lrrk1	Hpcal1	Wbp2
Capn1	Plk3	Nsun5	Prf1	Bbip1	Psmd1	Tars2	Evl	Itga4
Ap1b1	Cmc4	Flnc	Cdk1	Gsto1	Prmt9	Slc9a1	Isoc2a	Top1
Itgb1bp1	Spr	Ghitm	Nudt19	Abcc1	Hectd3	Npm1	Hnrnpul2	Larp7
Pik3cd	Npepl1	Mrpl43	Cd3g	Timm44	Usp19	Sqstm1	Mark2	Rap1gap2
Dffb	Fchsd1	Ndufb7	Rb1	Ugdh	Lrrfip1	Tmsb10	Arhgap45	Scaf1
Il16	Arrb1	Rpl11	Umps	Naglu	Commd6	Mtch1	Hp1bp3	Rasa3
Tnk2	Adprs	Armc10	Srgn	Lin7c	Aldh16a1	Mtch2	Cmpk2	Rbbp4
Impa1	Akr7a2	H2bu2	Dnmt1	Mkln1	Zzef1	Cyfip1	Gpd1l	Cmah
Stk10	Synj1	Phf14	Rps16	Pfkl	Lcp2	Dlat	Parp3	Arid3a
Wdr1	Vps37a	Ecsit	Lgals1	Hspa2	Ksr1	Coq3	Ddx17	Prex1
Capns1	Bag5	Hnrnpc	Pcna	Tpi1	Mapre1	Fndc3a	Samhd1	Nbeal2
Fgd3	Galm	Brpf1	Fasn	Oat	Hsph1	Vwa8	Usf1	Ppp2r1b
Gnpda1	Pdxk	Xpnpep3	Rpl13a	Cdk4	Tpp2	Gbp5	Irf9	Ripor2
Thy1	Ptgr2	Hmcn1	Prim1	Rbpj	Gimap8	Rab43	Psap	Flnb
B2m	Fam114a2	Krt78	Ubl4a	Slc2a3	Ccdc25	Fbrs	Pdcd4	Txnip
Hck	Isoc1	Cep350	Bcat1	Stat3	Abtb2	Mrps18c	Galk2	Pcmtd2
Sod2	Ppa2	Numa1	Impdh2	Nedd4	Itpkc	Cdipt	Swap70	Slamf7
Gzma	Sh3bgrl3	Snap23	Mcm3	Mnat1	Bspry	Nsmce2	Pptc7	Csnk1a1
Glul	Pnpo	Daxx	Ptma	Cnbp	Nmes1	Nampt	Hdac10	Flna
H1.2	Taldo1	Adam19	Nap1l1	Lrpap1	Pcid2	Cds2	Msl1	Ubr7
Ctsa	Nans	Dpm1	Drg1	Entpd1	Themis	Lamtor1	Camk2d	Pxk
Rps6ka3	Hagh	Atxn2	Pola1	Samsn1	Ahsa1	Rab5a	Rigi	Rhof
Cfl1	Glo1	Stx7	Prim2	Tpm2	Baiap2	Arl8b	Ppp1r9b	Gpcpd1
Lsp1	Acot13	Mbp	Pola2	Eif4a1	Ttc39b	Cyb5b	Tha1	Kin
Hexb	Mri1	Trim30a	Il2rg	Naa20	Glmn	Slc25a11	Syne1	Gimap6
Tpm3	Napg	Zfx	Rfc1	Lrch1	Paox	Zcchc10	Haao	Mepce
Msn	Uqcrc1	Lamp2	Sar1a	Rps28	Nt5dc1	Hnrnpa0	Actn1	Cd226
Pik3r1	Pcbd2	Tgm2	Lig1	Polr1b	Cdan1	Atp5po	Pgm2	Mapre2
Adh5	Gatd3	Fech	Msh2	Polr1d	Tbce	Stx6	Erbin	Mbnl3
Celf1	Gbe1	Apex1	Stt3a	Tfdp1	Cmc2	Copg2	Vrk1	Nudt16l1
Hmgb2	Prorsd1	Marcksl1	Mcm4	Msto1	Mettl5	Acot9	Ptbp3	Golm1
Scp2	Echdc1	Rxrb	Mcm5	Uri1	Arfip2	Ptpn9	Emsy	Smarca5
Hsf1	Dpp7	Prkcd	Srp9	Cblb	Aagab	Snrpg	Hadha	Gak
Cap1	Lztfl1	Rab21	Arsb	Smyd5	Rnpep	Vps51	Kbtbd11	Dhrs1
Csk	Nt5c	Fbl	Shmt1	Mif4gd	Psmd2	Hspa1a	Cpne3	Clp1
Septin1	Lsm4	Acsl1	Pa2g4	Tnrc6a	Ddx39a	Ppp1r10	Senp7	Gimap3
H1.1	Nagk	Aldh2	Kpna2	Edc4	Ncald	Eogt	Pyhin1	Sytl3
H1.5	Tsnax	Ctsh	Pold1	Pdp2	Arrb2	Parp9	Sp110	Bud23
Cdkn1b	Ggps1	Plcb3	Pitpnb	Cluh	Sf3b5	Fgg	Rps6ka5	Luc7l
Tes	Npc2	Traf6	Anapc1	Tcf12	Sirt1	Rwdd4	Zhx2	Pbdc1
Epb41	Gys1	Surf6	Stmn1	Mrps31	Eif2b1	Ndufaf3	Aldh4a1	Ppil1
Cbr1	Ddx39b	Stx4	Atp6v1d	Jak3	Txndc9	Edf1	Vrk3	Agpat3
Hcls1	Pmm2	Smad4	Wdhd1	Btf3	Ykt6	Akap11	Clybl	Ccdc124
Ahcy	Gbp6	Spindoc	Gabarapl2	Cdk6	Gars1	Men1	Washc1	Tubb3
Tango2	Mtr	Pip4p1	Arl1	Tox	Tsfm	Lamtor3	Steep1	Ms4a4b
Tnks1bp1	Endog	Isg20l2	Psme3	Kdm2b	S100pbp	Fn1	Ptbp2	Panx1
Ppp1ca	Atn1	Them4	Rpl37a	Kyat3	Aldh7a1	Plg	Etfdh	Ssna1
Mtpn	Rabep1	Ubn1	Rps29	Ipo8	Osbpl3	Stat5a	Cmas	Klf13
Mapk1	Nfkbie	Rapgef6	Rbx1	Huwe1	Crot	Pura	Chmp1b1	Tbx21
Ywhaz	Clcn7	Specc1	Rpl30	Ireb2	Cert1	Eif1	Acss1	Slamf1
Crip1	Klc2	Stxbp3	Ybx1	Dtd2	Rabggta	Mapkapk2	Trim34a	Itgax
Ube2i	Selenbp1	Pml	Eif4e	Nup93	Ide	Sts	Ppil4	Kif21b
Ppp3ca	Ahsg	Spin1	Actg1	Clasp2	Flii	Snrpd1	Ethe1	Plec
Prkacb	Map2k1	Jak2	Rps17	Srek1	Phax	Vars2	Ifi30	Macf1
Ywhaq	Tkt	Trim28	Ctps1	Farsa	Adrm1	Spag9	Asap1	Add3
Prkcb	Ltb	Arhgap30	Mcm2	Pdcd2l	Prep	Vps41	Cyth1	Add1
Ctps2	Eci1	Ifit1	Mcm6	Vps53	Sh2d3c	Secisbp2l	Limd1	Spast
Nfyc	Psma2	Top2b	Rps5	Lonp1	Arpc1a	Ptpn23	Ehd3	Apobec2
Nherf1	Sbds	Esco1	Xrn1	Trim32	Eif4h	Dmxl1	Zbp1	Recql
Vasp	Pebp1	Tubb2a	Smn1	Prmt5	Gsk3b	Zfand1	Akap8l	Dhx8
Gabpb2	Hint1	Pdpr	Top2a	Hmgcs1	Spata5	Rcn2	Ikbke	Dock11
Rhog	Abr	Trit1	Igf2r	Ipo11	Aars1	Mzt1	Rbck1	Hbb.bs
Nfatc3	Tbc1d9b	Cdc42se2	Lgals3bp	Ero1b	Prpf18	Rint1	Coro1b	Mndal
S100a13	Rnf123	Rufy1	Lyar	Med9	Rasa1	Trmt6	Sumo3	Tada2b
Rgs14	Pafah1b3	Slc25a24	B4galnt1	Ciapin1	Ube3a	Nedd4l	Igkv3.1	Bin2
Acp5	Guk1	Ap3s2	DSCC1	Aim2	Man2b1	Dr1	Osbpl7	Ahnak
Rac2	Gpsm1	Tbc1d17	Sec24a	Setd3	Ddt	Msi2	Ppig	Ube4a
Pepd	Hdac4	Taf2	Eif3j1	Eif3h	Cops4	Exosc4	Kansl3	Atp2b1
Khsrp	Inpp4b	Prpf31	Gtpbp2	Acaa1a	Gba1	Golga2	Chd3	Ifi203
Gpsm3	Eeig1	Cep57	Srrm1	Prmt7	Psmc4	Mccc1	Nfx1	Sp100
Dcp1b	Fcsk	Sltm	Gpkow	Polr2h	Idi1	Decr1	Mroh1	Ap1g2
Hivep2	Nisch	Flywch1	Acaca	Tgs1	Psmc6	Med4	Fam98c	Dgka
Aak1	Trmt61a	Crocc	Hells	Elp5	Vcp	RTRAF	Chd2	Lck
Dop1b	Bola2	Trip10	Arhgef2	Hspbp1	Mat2a	Bloc1s2	Mideas	S100a4
N4bp2l1	Pgghg	Mtmr3	Il18r1	Snrpb2	Nab1	Polr3e	Akap13	Cd5
Tut7	Qdpr	Ndufs8	Ezh2	Mrfap1	Tsn	Lamtor5	Arid1b	H2.Q9
Ipcef1	Rbbp5	D8Ertd738e	Mcm7	Mrpl33	Psmd11	Aacs	Arid4a	Lmnb1
Prkaa1	H6pd	Tapbpl	Rpa2	Chchd5	Atg4b	Etnk1	Tcof1	Spn
Nfatc2	Taf10	Parn	Eif4g2	Pomp	Nup54	Rexo2	Npc1	Lgals3
Myl6	Nek9	Ccar2	Ptp4a1	Zwint	Coro2a	Ing5	Anxa3	Sptan1
Gm2a	Lyrm4	Rprd1a	Ly6e	Xpot	Sirt2	Isca1	Api5	Cd48
Eps15l1	Snap47	Mtmr14	Rbl1	Ecd	Ap4m1	Mvp	Pitpnm1	Vim
Map3k2	Vps39	Terf2ip	Gart	Pmpcb	Psmb2	Hacl1	Psmb10	Emb
Hcfc1	Exosc2	Trex1	Spty2d1	Srsf9	Ehd1	Hsd17b10	Rnf13	Rab11b
Arhgef1	Pla2g15	Basp1	Mars1	Eef1e1	Rap1gds1	Exoc4	Nipsnap1	Hsd11b1
Arhgdib	Man2c1	Snx4	Hbs1l	Eef1g	Psmb1	Ess2	Nipsnap2	Rab8a
Lasp1	Scpep1	Tmem63a	Larp4b	Kif13a	Nedd9	Ctsb	Pip4k2a	Atp5mpl
Snrpc	Pcyt2	Themis2	Churc1	Parvg	Ubr1	Eif5a	Ikbkb	Rap2b
Sh3gl1	Adi1	Ggact	Helb	Xpo4	Cops6	Tank	Dnmt3b	Kcnab2
Smad2	Triobp	Blvrb	Sec24d	Sh2d2a	Stam2	Pi4k2a	Ikbkg	Rab1A
Sp4	Ubqln4	Dhx58	Eif4g1	Pcm1	Abl1	Dtx3l	Tom1	Rap1a
Fkbp3	Fdx2	Psip1	Abcf1	Galk1	Alad	Fcho2	Idh1	Supt4h1a
Ppp2r5a	Dph6	Dnttip1	Kif15	Ncor2	Txn	Strada	Tpp1	Gimap1
Pik3c3	Gmfb	Adar	Ecpas	Tbk1	Pdcd6	Gnb3	Coro1a	Itpr3
Krit1	Exosc5	Nop10	Naa50	Carm1	Rdx	Ints7	Krt1	Myo1f
Acap2	Ilf2	Nhp2	Pabpc4	Fxr2	Fkbp1a	Ganab	Hmgn2	Stim1
Prpf38b	Pgm1	Cenpv	Rif1	Unc119	Psmb8	Spart	Eif4a2	Frg1
Tbc1d22b	Acadsb	Med7	Gigyf2	Hdac6	Map2k4	Gne	H1.0	Ly9
Cyth4	Tsc1	Fbxl20	Ncapd3	Phactr2	Sh3bp1	Cops7a	Lamp1	Prkcq
Gns	Skic8	Ephx1	Rps27l	Tpm1	Vbp1	Armc1	Gsn	Runx1
Limd2	Trappc4	Poc5	Eri1	Fdps	Arf6	Erap1	Hspa1l	Cd84
Htatsf1	Pfn2	Hmg20a	Prrc2b	Cryzl1	Smpdl3a	Tubgcp6	Hmga1	Esyt2
Wasf2	Isg20	Gstk1	Selenoi	Hypk	Pfkfb1	Snrpb	Lta4h	Pag1
Rcn3	Pygm	Hsd17b11	Carnmt1	Ech1	Cct5	Zc3h14	Nfkb1	Rnf166
Cyria	Dctn6	Dkc1	Galnt7	Eif6	Pstpip1	Rab11fip1	Glud1	Lbr
Rassf2	Gstz1	Stk19	Rnaseh2b	Clpp	Casp7		Grn	Iqgap2
Camk1d	Lcmt1	Ammecr1	Tnpo1	Aldoa	Ddb1		Ftl1	Usp48
Arhgap25	Nsmaf	Rfx5	Wdr48	Pgk1	Tsg101		Hexa	Itga1
Prkd2	Klc1	Cd2ap	Ercc6l	Junb	Kif5b		Prkar2b	Spata13
Ncbp3	Psmd7	Hdgfl3	Chtf18	Tcp1	Ppp2r2a		Foxk1	X9930111J21Rik1
Asrgl1	Nudt2	Qki	Tdp1	Fdx1	Ado		Gsr	Satb1
Cpne1	Cd38	Taf7	Eif2a	Cryz	Ube2q1		Ppp3cc	Ncor1
Def6	Ldb1	Tnip1	Ipo5	Pkm	Sra1		Hsd17b8	Cd6
Tbc1d10c	Aarsd1	Msl3	Hirip3	Rida	Agfg2		Acadvl	Pde3b
Pgm2l1	Tbc1d2b	Slc12a7	Qars1	Arpp19	Glrx5		Cpt2	Cd47
Dennd1c	Enoph1	Mpeg1	NARS1	Snrpf	Ddhd2		Idh2	Itga6
Pdlim5	Snx17	Vti1a	Metap1	Ube2b	Ccdc50		Rad23a	Sptbn1
Fbxl8	Suox	Zfp36l2	Ncaph2	Cct7	Pef1		Ctsw	Surf4
Card11	Pex19	Eps15	Cep55	Mprip	Sgta		Gfer	Atp2a3
Thtpa	Twf1	Ercc3	Nsd2	Pfdn6	Rps6kb1		Hps5	Hist2h2bb
Nudt13	Ugp2	Opa1	Etf1	Rcn1	Arf2		Cdc42	Bcl9l
Amdhd2	RtcA	Bcl2l13	Cip2a	Pc	Dpp9		Cirbp	Atp11b
Pacs1	Gnpnat1	Mrtfb	Gemin5	Gspt2	Ppme1		Rab5b	Sp140
Ccm2	Mtor	Relb	Hat1	Gpatch4	Efl1		Taf13	Nsd3
Ablim1	Tpk1	Fabp5	Agps	Zyg11b	Hdac7		Sumo2	Arhgef18
Pitpnc1	Pfdn5	Cdk12	Ncaph	Herc2	Uba3		Wdr5	Gnl3l
Idnk	Tmsb15b1	Wdr70	Septin11	Ankrd28	Tab1		Timm10	Bud31
Aamdc	Uprt	Pdp1	Kntc1	Cemip2	Fermt3		Lsm6	Rab35
Flad1	Sec16a	Zscan26	Cenpx	Serpinb6	Dlgap5		Tsc22d1	Ccdc88c
Hopx	Dpysl2	Prpf4b	Cnot2	Nab2	Klhl25		Hmgb1	Phf21a
Gimap7	Grcc10	Mafk	Riox2	Bcr	Plaat3		Map2k6	Arhgap26
Sh3kbp1	Exoc7	Pon3	Hpf1	Shprh	Impa2		Cbx1	Prr14
Akr1c13	Purb	Ttf1	Cdc34	Eif4g3	Fubp1		Yy1	Arhgap15
Bles03	Man2b2	Cdc5l	Smc4	Abitram	Psmd6		Apoh	Cggbp1
Epsti1	Cfdp1	Ddx31	Smc2	Ubash3b	Psph		Padi2	Sun2
Mical1	Dync1i2	Syne2	Cdc123	Commd2	Nanp		Ncf1	Taf15
Ttc39c	Cops3	Supv3l1	Eif3b	Cog5	Mien1		Arhgap9	Gprin3
Vps4a	Rrad	Acbd3	Cenpi	Sipa1l1	Denr		Hsdl2	Taok3
Stk38	Psmc3	Spice1	Pop1	Cfap36	Rwdd1		Osbp	Arap2
Hdhd5	Apaf1	Brd3	Nat10	Abcf3	Sugt1		Gdpgp1	Sit1
As3mt	Prkaca	Tmed4	Ncapd2	Cdk5rap2	Ttc33		Scrn3	Pym1
Rabif	Got1	Hnrnpr	Ddx18	Swi5	Psmd12		Dennd4b	Niban2
Dap	Gpi	Rrp9	Haus3	Gspt1	Plekha2		Nudt18	Hid1
Prkx	Mdh2	Fyttd1	Aimp2	Mix23	Nudt3		Spg11	Eml3
Cic	Jmjd7	Mtarc2	Gtf2f2	Rabepk	Glrx		Arhgap17	Evi2b
Rap1b	Gapdh	Btf3l4	Eif3c	Zng1	Ubqln2		Eml4	Oas3
Stk26	Eno1	Tma16	Hmces	Dnajc24	Psmb3		Ppm1h	Clec2d
Gimap4	Hk1	Smc1a	Rfc3	Nudcd2	Pfkp		Trp53rka	Slc27a4
Stk24	Psmb9	Gar1	Mcmbp	Mettl21A	Ap4s1		Kif1b	Cytip
Hars2	Dbi	Slc25a22	Hip1	Acbd6	Uba2		Hnrnpd	Usp3
Park7	Prdx1	Ndufa8	Naa40	Chchd2	Snapin		Nin	Fis1
Nck1	Ppm1b	Cyb5r3	Rpa1	Pgam1	Dnpep		Ewsr1	Fam32a
Brap	Brcc3	Lactb	Ubap2	Telo2	Ptar1		Fdxr	Glipr2
Sytl1	Pfkm	Rdh14	Csde1	Akr1e2	Herc1		Znf148	Ssbp1
Trim12a	Crat	Myo1c	Nln	Stk3	Diaph1		Hp	Cdkn2aipnl
Rchy1	Tbca	Timm10b	Dera	Hmgn5	Aip		Krt14	Sp2
Ist1	Ppm1a	Rdh13	Eed	Stap1	Map2k3		Pea15	Coro7
Cep97	Atp6v1a		Mthfd1	Faim	Snx3		Srsf2	Vsir
Hnrnpm	Atp6v1e1		Lrrc59	Arl3	Cope		Mapk3	Spcs1
Rhoh	Uros		Wdr77	Tpt1	Aprt		Pan3	Leng1
Wdr20	Acadl		Rfc4	Hddc2	Eef1a1		Ifit2	Xrn2
Dnajb4	Gss		Psat1	Pspc1	Hsp90ab1		Isg15	Crip2
Tnfaip8l2	Adsl		Abcf2	Ubac1	Psmd3		Sord	Myo18a
Prkar1a	Cox6b1		Gins4	Ccdc115	Prkch		Znf512	Rasgrp2
Cmpk1	Pdcd5		Mrps18a	Pfdn1	Septin2		Rftn1	Ppm1d
Ppp1r12a	Anks1a		Pmf1	Csnk2a2	Psmc2		Usp7	Fiz1
Rmdn1	Arpc4		Pole4	Nfatc1	Usp25		Smarca2	Tagln2
Pycard	Ruvbl1		Mrpl49	Ldha	Eef2		Abtb3	Pacsin2
Inpp4a	Polr2i		Dut	Ranbp1	Psmc5		Cltb	Slfn2
Sgsh	Actr1a		Trap1	Gnl1	Kpnb1		Znf740	Srcap
Pik3ap1	Cops2		Sec61b	Adss2	Cct3		Cep135	Irgm2
Spacdr	Magoh		Mindy3	Ube2k	Cab39		Uggt1	Setx
Snap29	Copz1		Manf	Naca	Myl12b		Cenpe	Tomm5
Gmfg	Snrpd2		Gins3	Cct2	Tradd		Wdr91	Ep300
Inpp5d	Dynlrb1		Gtf2e1	Arf5	Prrc1		Luc7l2	Safb
Nek7	Atp6v1b2		Rfc5	Sbno1	Psmb6		Dek	Atad2b
Tmod3	Ppp1cc		Ube2c	Skiv2l	Gbp4		Ccdc93	Nup153
Stk4	Ube2l3		Get4	Mindy2	Phgdh		Ankrd13a	Morc3
Mbnl1	Idh3g		Mrpl13	R3hdm2	Rbl2		Tecpr1	Dhx16
Arpc3	Wnk1		Saal1	Dlg1	Hectd1		Vac14	Pcf11
Acss2	Serf2		Snx20	Gan	Sec23ip		Pip4k2b	Brd1
Myo9b	Sms		Cul2	Scyl2	Ppip5k2		Tbc1d5	Kmt2b
Zranb2	Psme2		Gins2	Pms1	Atxn2l		Nucks1	Alyref
Foxo1	Jpt1		Sec23b	Exoc6	Wdtc1		Pdk1	Ndufb11
Septin6	Sos2		Haus5	Egln1	Eif4b		Tufm	Cenpa
Pts	Npepps		Cnot8	Mettl13	Pdcl3		Trim65	Zfpm1
Nrf1	Plbd2		Hcfc2	Tubb6	Nudt9		Lpp	Hmox2
Arpc1b	Fam107b		Aven	Med15	Usp38		Hnrnpa3	Cd8a
Slfn1	Trappc10		Eif3f	Nmd3	Txnl1		Ublcp1	Cd3d
Twf2	Yrdc		Apoo	Gps1	Usp15		Echs1	Ncl
Itsn2	Cops9		Ipo7	Riok2	Apobr		Cdkn2aip	Ptpra
Ndufa7	Agap2		Pold3	Cd2bp2	Cops8		Sap130	Gata3
Clic1	Pdap1		Cars1	Psmg3	Tkfc		Gtf3c4	Itgal
Uso1	Ppp1r12c		Plek	Tmem263	Wrnip1		Acp6	Cd247
Rps6ka4	Niban1		Nup50	Cbx6	Ipo9		Elmo1	Cat
Itpkb	Nt5c2		Htra2	Zfand6	Srgap2		Suds3	Cdk11b
Tpm3.rs7	Carmil2		Tacc3	Nubp1	Lrch4		Gbp9	Ubtf
Ptrhd1	Abl2		Mrpl39		Kars1		Exosc6	Kif2a
Ighg2c	Cdv3		Pole3		Vps25		Ganc	Kras
Gimap9	Lrrc47		Hip1r		Rps21		Acaa2	Usp4
Bin1	Gcdh		Kifc1		Rbm7		Abi3	Rab5c
Mknk1	Dvl2		Nxt1		Nde1		Kat6a	Ap1m1
Dld	Stip1		Tbl2		Lsm12		Strip1	Aldh3a2
Snx12	Prdx2		Mta2		Tbcb		Slc24a5	Cox7a2
Creg1	Lcp1		Rfc2		Atp5f1d		Washc5	Rab7a
Ctbp1	Igbp1		Anapc7		Ndufv2		Mettl3	Sf3b6
Ca2	Gdi2		Eif2s3x		Dus2		Cstf2t	Rps23
Abcb1a	Ifi47		Shcbp1		Eurl		Vcpip1	Crnkl1
Pcmt1	Ostf1		Eif3g		Med27		Pars2	Stim2
Anxa5	Cstb		Orc1		Ciao2a		Osbpl11	Ikzf1
Arsa	Ahcyl2		Bag6		Paics		Plcg2	Mpg
S100a11	Szrd1		Stk39		Mad2l1bp		Ago1	Chd8
Cast	Ubxn7		Crybg1		Oga		Meak7	Usp39
Pcif1	Snx6		Cul4b		Cwc15		Paxx	Smarca4
Ensa	Fkbp15		Bptf		Psmg1		Trnt1	Yeats2
Ube2d3	Ube2r2		Med14		Nudt5		Nckap1l	Yipf3
Tdrd6	Ppp2r1a		Map7d1		Cul3		Uvrag	Rrp36
Nutf2	Ubfd1		Bltp3b		Usp14		Manba	Trmt10c
Sumo1	Eml2		Mipep		Pin1		Acat1	Mcu
Pkn1	Ahcyl1		Cisd3		Vps29		Bphl	Znf48
Mpp1	Khnyn		Thoc2		Nubp2		Phykpl	Kdm5a
Gclc	Atpaf1		Osbpl8		Tfg		Brd8	Pds5b
Ctsc	Vipas39		Tmed7		Tyw5		Tut1	Tapt1
Galt	Fto		Kifc5b		Impact		Abhd14b	Mdc1
Hs1bp3	Ubap1		Gcn1		Dok2		Acsf2	Rbm27
Abraxas2	Tiprl		Golgb1		Pfdn2		Hnrnpul1	Myo1g
Inip	Hook1		Zc3h7a		Ccnk		Srsf4	Zdhhc18
Crtc2	Gga3		Ascc3		Myd88		Wdr13	Sin3a
Hvcn1	Abraxas1		Tex264		Ezr		Ndufs1	Irag2
Atxn7l3b	Cnpy4		Nbas		Ptpn22		Vps11	Irgm1
Mettl14	Gmppb		Cep192		Cpox		Crtc3	Sla
Oxr1	Gphn		Nolc1		Cct8		Dus3l	Vdac2
Whamm	Cops7b		Urb2		Rin3		Rbm5	Ctcf
Trim21	Pithd1		Dnajc21		Ube2g1		Thyn1	Bcap31
Dbnl	Osgep		Helz2		Arf1		Pcca	Cbx5
Dnajc8	Thop1		Heatr1		Shc1		Dst	Atm
Prcp	Ccz1		Mdn1		Gabpa		Bcl7b	Zyx
Nsun6	Tbcel		Hk2		Sec23a		Chid1	Raly
Adal	Peli1		Sec22b		Rnasel		Slc33a1	Vcl
Fnbp1	Itch		Emd		Pdlim7		Thumpd1	Tasor
Dhx38	Tsr2		Prdx4		Ube2z		Acy1	Pds5a
Zc3hc1	Acat2		Galnt1		Gpatch11		Hadhb	N4bp1
Gtf2a2	Brf1		Faah		Ubash3a		Vwa5a	Lemd2
Poldip3	Rfk		Flot1		Pfas		Me2	Kdsr
Prune1	Pgp		Sema4d		Grb2		Cryl1	Nipbl
Pdhx	Dis3l2		Rpl21		Bag1		Znf639	Smchd1
Rimoc1	Parp10		Phb2		Akt2		Dhrs4	Ano6
Kmt2c	Pak2		Emg1		Ppm1g		Ankrd10	Atp2b4
Cc2d1b	Arhgap18		Pld3		Cdc37		Pccb	Kmt5c
Kyat1	Hscb		Adam10		Papola		Gigyf1	Ddx55
Tma7	Lzic		Pold2		Fnta		Ubxn6	Klhl9
Fn3krp	Appl2		C1qbp		Cct6b		Sdhb	Znrf2
Babam2	Stxbp5		Sptlc1		Ddx19a		Nipsnap3b	Atp5mk
Sf3b4	Commd1		Zw10		Xpnpep1		Rgs10	Tmc8
Tprkb	Sf3a1		Ddost		Zmiz1		Pcyox1	Bdh1
Ap3m2	Hibch		Srpk2		Spag7		Nudt8	Fam76b
Irak4	Vps37b		Bysl		Psmf1		Fam136a	Sec24b
Prpsap2	Dync1li1		Bcl2l11		Txnl4b		Rprd1b	Chfr
Oard1	Commd5		Pgrmc1		Vps26b		Fam133b	Erlin2
Gripap1	Tbc1d13		Bckdk		Prps1l1		Pin4	Nol12
Nit1	Sh3glb2		Rpl35a		Phc3		Ndufs4	Rhot1
Uba5	Hexim1		Atp2a2		Cdk17		Wars2	Efr3a
Pdcd10	Actr1b		Cbx4		Plcl2		Thumpd2	Pan2
Snx15	Ccdc92		Nmt1		Ahsa2		Aldh1b1	Cept1
Fig4	Setd7		Emc8		Psme3ip1		Supt7l	Sirt7
Rabep2	Rnh1		Hsd17b12		Yars1		Mdm1	L3mbtl3
Tardbp	Bzw2		Wiz		Bicd2		Rnmt	Nceh1
Cyrib	Brk1		Mtx2		Hnrnpll		Wdr89	Srp68
Chmp1a	Klc3		Dhcr7		Dars1		Snu13	Nop9
Mpi	Gcsh		Dnmt3a		Eif2b2		Znf706	Tmem209
Aco2	Pip4k2c		Parp2		Ppp6c		Serpinb1a	Hsdl1
Ppif	Asl		Gosr1		Ccdc43		Necap2	Ptges2
Mat2b	Uckl1		Orc4		Cacybp		Sarnp	Tmx4
Srrt	Grhpr		Yme1l1		Tstd3		Mmab	Lnpep
Sike1	Med28		Stx8		Atp6v1f		Uvssa	Exog
Glod4	Nrbp1		Gcat		Tmbim6		Gcc1	Dock2
Arpc5	Atg5		Rbm3		Ppa1		Borcs8	Eloa
Cuta	Mpst		Trac		Atg7		Msra	Abi1
Cotl1	Cdc26		H2.L		Gdap2		Trir	Ufl1
Ywhab	Dctn2		H2.K1		Armc8		Chmp5	Phf20l1
Pdhb	Adprm		Mt2		Mrpl4		Aplf	Ep400
Mthfs	St13		Mt1		Lrba		Cutc	Ahctf1
Nudt14	Trim11		Tgfb1		Isyna1		Zfyve19	Sgpl1
Dlst	Anapc16		H2.T23		Myg1		Selenoo	Cdc16
Cdyl2	Atg3		Abcb1b		Chm		Cmtr1	Arl6ip5
Borcs5	Mtap		Alb		Ndrg3		Tax1bp3	Mavs
Iah1	Txndc17		Pdia4		Sae1		Uba7	Ubxn4
Csad	Glrx3		Hsp90b1		Ak2		Isca2	Atp1a1
Mettl26	Mrps36		Gnai2		Lipa		Acox3	Kri1
Adat1	Psmd9		Surf1		Cyb5r4		Mesd	Ccdc71
Scly	Prps2		Chmp6		Pde12		Selenof	Tmem30a
Fhl3	Ranbp3		Pet117		Dis3l		Znf22	Hnrnpu
Prkab1	Atxn3		Slc3a2		Dcaf11		Ivd	Rab14
Lypla2	Wdr73		Itpr1		Rnf14		Nit2	Zbtb1
Ccs	Ssu72		Rpl7a				Diablo	Atp5f1c
Apip	Pgm3		Icam1				Pnkp	Txndc5
Rad9a	Dph7		Msh3				Srf	Dnajc9
Sucla2	Nsfl1c		Rpl27a				Arl6ip4	Mtif2
Plpbp	Arl2		Rpl7				Dnaja4	Rab29
Neu1	Ciao2b		Rplp0				Naga	Lpin1
Gpx4	Akt1s1		Cd44				Dguok	Supt16h
Dhrs11	Cul5		Slc2a1				Ing1	Tor1aip1
Gnpda2	Syap1		Bsg				Acot2	Sfxn1
Mtm1	Idh3a		Cox4i1				Macroh2a1	Nxf1
Aco1	Acad8		Cst3				Znf346	Rtf2
Mapk14	Prps1		Tap1				Smap	Ehbp1l1
Agfg1	Iscu		Irf2				Dstn	Mrpl34
Ddi2	Eef1akmt2		Ppib				Coro1c	Cox6c
Tbc1d8b	Ifi35		M6pr				Suclg1	Uqcrq
Armt1	Arfgap3		Rps2				Ctsz	Cisd2
Usp24	Pfn3		Man2a1				Timm9	Ndufb4
Ankrd44	Phpt1		Rpl3				Stat2	Ndufb5
X2210016F16Rik	Ppp1r2		Mt3				Gbp2	Retreg3
Akr1b10	Dtd1		Mug1				Nfs1	Ndufb3
Dctn1	Ubl5		Pabpc1				Mecp2	Chchd3
Gclm	Nif3l1		Rab6a				Suclg2	Ociad1
Gzmk	Arhgef7		Rab18				Mical2	Snw1
Psmd4	Dazap1		Canx				Dsp	Rrp15
Nmi	Akr1a1		Ptpn1				Cald1	Rps19
Fyb1	Ppp2r3c		Fmr1				Kng1	Cyc1
Bcat2	Auh		Rpl12				Pex5	Mrps25
Cops5	Psma6		Rpl18				Apoa4	Rab1b
Get3	Rad1		Tap2				Gc	Stag1
Slk	Cnpy2		Por				Ctnna1	Plgrkt
Bloc1s1	Tollip		Man1a2				Serpinc1	Apmap
Septin7	Dctn5		Fen1				Stat6	Zfpl1
Chkb	Gyg1		Cd82				Lipe	Cwc25
Rngtt	Ruvbl2		Rpl28				Snrpd3	Cdc40
Psma3	Mapk9		Dck				Txn2	Mrps11
Grap2	Eci2		Itgav				Anp32e	Atp5pd
Casp8	Asah1		Fkbp2				Jup	Rp2
Lancl1	Bcl10		Srprb				Tmc5	Ndufa13
C3	Dctn3		Mtx1				Ppp1r21	Cmtm7
Araf	Atp6v1c1		Rpl6				Krt76	Agk
Gon7	Ate1		Rplp1				Krt15	Sigirr
Prkar2a	Mtmr1		Rpl5				Golm2	Pias4
Fgr	Psma7		Rpl36				Dhx57	Vapb
Nme1	Psma5		Abcd1				Try10	Rab9a
Cox5b	Ccdc6		Pcnt				Ptgr3	Lemd3
Tnnc2	Cct4		Slc25a4				Plekha1	Stub1
Cbl	Ncoa2		Hnrnpa1				Tor1aip2	Vapa
Glb1	Adat2		Cenpc				Btd	Aifm1
Tln1	Hus1		Pcyt1a				Agap3	Abhd16a
Plaa	Ccdc22		Rpl9				Tmlhe	Baz1b
Ptpn6	Taf4		Slc25a5				Sntb1	Mbd2
Casp1	Hspa8		Slc1a5				Znf318	Letm1
Nedd8	Phf5a		Usp10				Pgls	Ubl3
Wars1	Tmed8		Rpl10a				Prl7c1	Zfp292
Ptpn12	Taf6		Cebpz				Ptms	Keap1
Dnm2	Ctso		Hccs				Exosc7	rp9
Stat1	Sh3glb1		Rab2a				Exosc8	Rap2c
Stat5b			Dnajc2				Lysmd2	Itpr2
Zap70			Msh6				Pabir1	Phrf1
Sipa1			Ddx6				Eny2	Bcl7c
Vps4b			Kmt2a				Mink1	Atp6v0d1
Capza1			Atp5mf				Dlgap4	Erp29
Capza2			Cox17				Rps6ka1	Maco1
Capzb			Tm9sf2				Nelfe	Pogz
Crkl			Mrps21				Atp5f1b	Synj2bp
Ppp3cb			Mrps6				Vps33b	Plin3
Inpp1			Acot8				Irf3	Zfr
Ptpre			Smpdl3b				Ctu2	Mrpl18
Cdk5			Slx9				Skap2	Wdr4
Nat2			Aaas				Cp
Ndufs6			Sec61g				Senp6
Uck1			Eif3e				Washc2
Limk1			Ube2g2				Kxd1
Usp5			Morf4l1				Mitd1
Actn4			Rps20				Spryd4
B3gat3			Chp1				Mvd
Ptpa			Rab10				Dynll2
Eif5			Rps7				Gnb2
Pdxp			Rps8				Map4k1
Actr2			Rps15a				Cbfb
Ppp1cb			Rps14				Zbtb14
Pfn1			Rps18				Babam1
Ppp2ca			Rps11				Ccar1
Lxn			Rps4x				Med6
Stam			Rpl18a				Gtpbp3
Was			Rpl23a				Rnf31
Rock1			Rps6				Ndufa2
Cplx2			Rpl23				Lsm7
Anxa11			Rps24				Pdzd11
Anxa4			Rps25				Fem1aa
Dok1			Rps26
Psmb4			Rpl31
G6pdx			Rps3
Uba1			Rpl32
Rela			Rps10
Anxa7			Phb1
Bax			Rack1
Cnn2			Vamp7
Fahd2			Aup1
Ulk3			Rad50
Nt5c3b			Rpl36a
Hdhd2			Rpl19
Cfap418			Prkdc
Ppp1r7			Rps3a
Hdgfl2			Sptlc2
Mapkapk3			Ncf4
Arap1			Atp1b3
Phactr4			Cdk2
Zbtb8os			Atp5pf
Nlrc3			Bop1
Rassf5			Smarcc1
Bloc1s3			Cpt1a
Mier1			G3bp1
Ppp5c			Tubb5
Hars1			Uqcrh
Gstt2			Serpina1d
Ptpn18			Smarcad1
Pafah1b2			Atp5me
Hspa4			Ssrp1
Hadh			Ptcd3
Map3k7			Nsun2
Plcg1			Wdr36
Sf3a2			Sting1
Med22			Ccdc69
Sorbs1			Faf2
Map2k2			Stt3b
Crk			Zc3h15
Maoa			Fam98a
Sf1			Pbxip1
Ntan1			Mphosph8
Stxbp2			Lmtk2
Wdr44			Nol9
Cpsf6			Rars2
Taf9b			Esyt1
Sri			Wdr75
Nudt16			Nom1
Tatdn1			Dip2b
Oxsr1			Rmdn3
Mob4			Spg7
N6amt1			Lsg1
Cand1			Cep63
Fbxo22			Slmap
Nap1l4			Ccdc51
Pank2			Ermp1
Smap2			Srbd1
Otub1			Mars2
Exosc3			Syne3
Ppp6r1			Trp53i11
Mtmr12			Wdr18
Cyld			Urb1
Septin9			Ndufaf2
Tmem106b			Nufip2
Pank4			Ttf2
Gatd1			Nol10
Actbl2			Utp18
Stk17b			Psme4
Sephs1			Coil
Chmp2b			Ctc1
Psmd5			Kat7
Psd4			Dnajc11
Ppp1r18			Utp20
Hook3			Caprin1
Ptpn7			Vdac3
Atp6v1h			Vdac1
Engase			Rbbp7
Usp47			Asns
Dcun1d2			Tmpo
Nhlrc2			Mre11
Atg16l1			Alcam
Nadk2			Glg1
Pygb			Fxr1
Ago2			Ktn1
Commd10			Atrx
Gmds			Dnajc1
Eipr1			Pon2
Plekho2			Ddx3x
Alkbh3			Ssr4
Wipf1			Tgfbr2
Ppp1r11			Tfrc
Prkd3			Snrnp70
Acap1			Ndufa4
Commd9			Ndrg1
Inpp5b			Utp14a
Sash3			Cr1l
Appl1			Samd9l
Irf2bpl			Ltn1
Svil			FAM120A
Naxe			Nomo1
Bloc1s5			Tpm4
Blmh			Pdcd11
Gga1			U2surp
Apeh			Dhx37
Pdlim2			Slx4
Rbks			Ankle2
Ctbs			Rrp12
Ubqln1			Atl2
Ddx19b			Dcaf13
Ppp6r2			Ahdc1
Rbm12			Lrpprc
Aspscr1			Galnt2
Nae1			Dync1li2
Rmc1			Chd4
Med25			Dhx29
Gpn1			Bms1
Nrbf2			Jpt2
Myh9			Bnip1
Ppcs			Tacc1
Snrk			Smpd4
Rpe			Ankib1
Acot11			Larp1
Idh3b			Usp34
Vps36			Topbp1
Gbp7			Mlec
Pofut1			Wdr43
Gmppa			Rps9
Clip1			Rps27
Ubxn1			Rpl10
Actr3			Rpl35
Dpp3			Wdr83os
Lactb2			Apool
Etfa			Snd1
Tnpo2			Uhrf2
Cstf3			Syncrip
Hgs			Ppp2r5d
Mmtag2			Mybbp1a
Lpxn			Lnpk
Arhgdia			Gng5
Ntpcr			Gramd1b
Ufc1			Phf8
Vta1			Ubr5
Atp6v1g1			Dcaf1
Nkiras2			Clasp1
Lage3			Pum2
Arpc2			Suz12
Mtfr1l			Naa15
Snx2			Mogs
Lbh			Rpp38
Blvra			Sdad1
Tomm34			Akna
Snf8			Dhx33
Ola1			Zmpste24
Naxd			Kif20b
Cdc37l1			Mtdh
Ube2v1			Ubap2l
Nt5c3a			Pelo
Prpsap1			Mrps7
Hint2			Znf598
Cndp2			Mrps26
Mphosph6			Mphosph10
Trappc6b			Ctdspl2
Senp8			Krr1
Acp1			Oxa1l
Ggct			Mak16
Itpa			Timm29
Arpc5l			Pck2
Chmp4b			Tm9sf4
Dennd10			Slc25a12
Gsdmd			Wdr3
Efhd2			Noc4l
Mdp1			Mia3
Dcps			Mtrf1l
Eif4e3			Mrps35
Coasy			Tmem11
Ampd2			Nop53
Rgs3			Mrps27
Pgd			Pum3
Trmt112			Thoc5
Xpo7			Npat
Rnf114			Lars1
Uchl3			Eif1ax
Aldh9a1			Vrk2
Git2			Trmt2a
Rabgef1			Rpl24
Trappc2l			Heatr3
Txnrd1			Fam177a1
Ptk2b			Scfd1
Dcun1d1			Utp25
Actr10			Pwp2
Esd			Sec62
Psma4			Iars1
Psma1			Ilvbl
Pdcd6ip			Mrpl22
Psmd13			LRWD1
Ggh			Rsl1d1
Mtmr2			Nob1
Crlf3			Naa25
Psmd10			Arfrp1
Slc4a1ap			Tmx3
Sec24c			Ing4
Arfip1			Tmem120a
Trappc3			Tbl3
Sfn			Rps19bp1
Myl1			Utp15
Gusb			Emc1
Tmsb4x			Immt
Pnp			Nemf
Vav1			Micu2
Hspa4l			Slc35e1
Adprh			Smc5
Ube2m			Rbm28
Ube2n			Gatad2a
Ufm1			Gnl3
Cycs			H2.Q4
Eif4ebp2			Rhot2
Eloc			Afg3l2
Khdc4			Acsl5
Skap1			Mrpl48
Ccdc88b			Pvr
Sntb2			Cyp51a1
Polr2m			Gfm1
Sepsecs			Kiaa0319l
C2cd5			Hacd3
Ctdp1			Mrpl38
Usp8			Mrpl47
Actr5			Ddx52
Fam168b			Pom121
Cstf2			Mta1
Uba6			Ddx54
Fhip2a			Mrpl58
Ppm1f			Rbmx2
Dennd1a			Ccdc137
Tbcc			Dnttip2
Irgq			Utp4
Smap1			Nepro
Ppp4r3b			Abhd6
Ppp2r2d			Rbm19
Tab2			Nop14
Rcbtb2			Lrrc8c
Carhsp1			Tmx1
Fgfr1op2			Clptm1
Maf1			Utp6
Vps28			Phip
Ube2v2			Adpgk
Sf3a3			Mrpl50
Mcts1			Mrps23
Scyl3			Rcc1
Pycr3			Nle1
Isoc2b			Slc25a3
Gmeb1			Sec63
Znf207			Dhx36
Ptges3			Imp4
Med20			Ipo4
Ak3			Noc3l
Skp1			St3gal6
Actl6a			Acly
Rtf1			Nifk
Lsm2			Rbmxl1
Reps1			Golga7
Ptp4a2			Rbms1
Hnrnpa2b1			Cisd1
Anxa6			Dnajc17
Bpgm			Atl3
Srp14			Tent2
Ppia			Tbrg4
Prdx3			Rpn1
Pdha1			Ppan
Nsf			Atpaf2
Nr2c2			Mia2
Rabggtb			Coa7
Rasa2			Tf
Tbc1d10a			Klhdc4
Gmeb2			Tmco1
Tbpl1			Ddx27
Ran			Mrpl37
Pafah1b1			Imp3
Acta1			Pdk3
Tnik			Znf330
Eif1ad			Nop2
Ric8a			Pdia6
Fam172a			Prpf3
Fbxo7			Mrps2
Frmd8			Cers2
Cln5			Atad3
Ddx46			Hnrnpab
Sdr39u1			Myo5a
Cyfip2			Dhrs7b
Fadd			Derl1
Kif3b			Apobec3
Tle4			Stoml2
Gpalpp1			Ufsp2
Herc4			Emc3
Abhd10			Vmp1
Myh14			Dnajb11
Hsh2d			Eif2s2
Kifbp			Rilpl2
Zc3h4			Gnl2
Scaf4			Clcc1
Avl9			Nasp
Dpp8			Gtpbp4
Smndc1			Mrps18b
Fam168a			Mrps5
Ndufv3			Mrpl27
Tox4			Mrpl16
Vps13c			Mrpl9
Iba57			Mrpl3
Ppwd1			Mrpl1
Lrrc20			Sf3b1
Cc2d1a			Rtn4
Sde2			Rrbp1
Trappc12			Dhx30
Arhgef6			Prpf8
Mrtfa			Npm3
Hnrnpl			Tomm22
Ilkap			Atp5mg
Seh1l			Rpl17
Irf2bp1			Mrpl15
Ifih1			Mrpl51
Mios			Mrpl24
Mob2			Ndufc2
Cbr4			Chchd1
Sharpin			Mrpl11
Zfand2b			Ndufb9
Camk2g			Mrpl41
Taf11			Atp5pb
Pagr1a			Rab5if
Gtf2a1			Nsa2
Hsbp1			Rpl14
Ndufa6			Gadd45gip1
Borcs7			Uqcrfs1
Rbm8a			Emc2
Ube2f			Fcf1
Med18			Bccip
Cs			Ndufaf1
Mcee			Ddx47
Drap1			Gemin6
Uqcrb			Nip7
Bola1			Dhrs7
Snx5			Mrps22
Cab39l			Pigk
Klc4			Tecr
Etfb			Ssr1
Stard5			Serbp1
Prcc			Prxl2a
Tor1b			Rrs1
Wtap			Spcs2
Nqo2			Gins1
Gltp			Cmtm6
Rhoa			Mrpl55
Dnajb1			Utp11
Mapk7			Rpl15
Rps6kb2			Shmt2
Pdpk1			Tomm70
			Elp3
			Ccdc47
			Rnf115
			Dimt1
			Lman1
			Mrps30
			Stx17
			Mrto4
			Mrpl45
			Ddx56
			Rrp7a
			Tmed10
			Mrpl14
			Rpl34
			Coa3
			Mrpl19
			Phf6
			Atad1
			Ndufb8
			Fam162a
			Nop56
			Tmx2
			Mrpl2
			Cox20
			Rpl22l1
			Nol7
			Timm50
			Ndufa11
			Rpl4
			Rpl7l1
			Mrpl17
			Fam3a
			Gtf2e2
			Llph
			Mrpl12
			Alg5
			Rrp8
			Ngdn
			Pelp1
			Alg2
			Ftsj3
			Rpn2
			Srpra
			Lman2
			Lonp2
			Dnajc10
			Gnai3
			Brix1
			Igtp
			Ssr3
			Mrpl32
			Ndufb10
			Sacm1l
			Emc7
			Senp3
			Atp13a1
			Upf1
			Pes1
			Scyl1
			Mrpl46
			Ehd4
			Lime1
			Stx12
			Rab27a
			Jmjd6
			Ddx24
			Tm9sf3
			Lamtor2
			Clpx
			Utp3
			Ddx21
			Rpf2
			Riox1
			Sars2
			Rcl1
			Ddx20
			Orc3
			Ybx3
			Ap3m1
			Chrac1
			Aatf
			Tmub1
			Acsl4
			Son
			Tbl1x
			Rad18
			Slc25a13
			Nup210
			Tomm40
			Golga5
			Rdh11
			Slc25a10
			Pex14
			Morf4l2
			Mpdu1
			Tyk2
			Nsdhl
			Timeless
			Nbn
			Tfeb
			Tapbp
			Cdyl
			Trpv2
			Preb
			Orc5
			Rbmx
			Noc2l
			Katna1
			Wdr46
			Adgre5
			Tjp2
			Adnp
			Aldh18a1
			Hnrnpdl
			Nfkbia
			Ik
			Aebp2
			Mbd3
			Mrpl40
			Sart1
			Top3b
			Virma
			Polr3a
			Eftud2
			Polr1a
			Vti1b
			Comt
			Atp6v0a2
			Hspa5
			Map4
			Ssb
			Polr1c
			Cyb5a
			Ncstn
			Polr3b
			Rpl26
			Rpl27
			Rpl8
			Nol8
			Tax1bp1
			Esf1
			Wbp4
			Irf4
			Gk
			Rexo4
			Mff
			Gnptg
			Akap9
			Ddx10
			Grwd1
			Samm50
			Iars2
			Smarcal1
			Nol11
			Lss
			Golim4
			Yars2
			Rbm34
			Ttc27
			Pnpt1
			Colgalt1
			Matr3
			Pitrm1
			Tcf25
			Nol6
			Wdr74
			Zdhhc5
			Fam3c
			Strbp
			Uap1
			Tmed9
			Znf281
			Dohh
			Dnaja3
			Nop16
			Dis3
			Pip4p2
			Adck1
			Slirp
			Ebna1bp2
			Cyb5r1
			Tmem43
			Ndufa9
			Mrps15
			Pak1ip1
			Ccdc86
			Wdr12
			Sppl2a
			Phf2
			Pus1
			Stau1
			Slc25a20
			Kif13b
			Cntrl
			Trmt1l
			Ythdc2
			Ppfia1
			Gls
			Dnajc13
			Setd2
			Zc3h7b
			Nsmce4a
			Cetn3
			Ring1
			Mrpl23
			Itgb3
			Dhx9
			Vamp8
			Vamp4
			Sorl1
			Brd7
			Birc6
			Rpsa
			Ap2a1
			Mthfd2
			Eif3a
			Atxn10
			Aimp1
			Nedd1
			Hspa9
			Vhl
			Rangap1
			Gfpt1
			Hsd17b4
			Adcy7
			Tia1
			Faf1
			Rrp1
			Znrd2
			Fus
			Pcbp1
			Abce1
			Timm8b
			Polr2g
			Rps15
			Rpl39
			Rps27a
			Rpl22
			Ranbp9
			Casp3
			G3bp2
			Slbp
			Coq7
			Dtymk
			Xdh
			Nucb1
			Eif5b
			Runx2
			Aars2
			Gmps
			Prrc2c
			Tamm41
			Dhps
			Trip13
			Zswim8
			Mthfd1l
			Prpf38a
			Ddx49
			Eapp
			Ehmt1
			Drosha
			Luc7l3
			Tsr1
			Zdhhc20
			Flot2
			Clpb
			Csnk2a1
			Orc2
			Sdf4
			Clns1a
			Ddx5
			Hira
			Eif2b4
			Gpd2
			Srm
			Cltc
			Helz
			Haus6
			Ppp4r3a
			Sik3
			Ints1
			Snrnp200
			Ddx51
			Txlna
			Tra2a
			Ube2o
			Cnot1
			Nup188
			Eif2s1
			Polr1f
			Picalm
			Elp1
			Pum1
			Rinl
			Ubn2
			Med23
			Haus4
			Ints15
			Cnot10
			Nrdc
			Marf1
			Gcfc2
			Eea1
			Tars3
			Hspa13
			Eif4e2
			Rab3gap2
			Sumf2
			Pbrm1
			Ankrd52
			Scfd2
			Gimap5
			Larp4
			Trim35
			Tlk1
			Grsf1
			Wdr26
			Lin9
			Vps52
			Eprs1
			Bcor
			Ogt
			Ppat
			Crlf2
			Poc1a
			Edc3
			Obi1
			Glcci1
			Eif3l
			Ero1a
			Rpp40
			Dicer1
			Ak6
			Hdlbp
			Gramd1a
			Arl8a
			Memo1
			Tdrd3
			Ascc2
			Rrp1b
			Prpf6
			Ythdf2
			Pde6c
			Ppp6r3
			Xpo5
			Smc6
			Eif3m
			Pdxdc1
			Haus8
			Usp16
			Pwp1
			Hspa14
			Wdr6
			Ddx50
			Ankrd17
			Uck2
			Nsmce3
			Sar1b
			Setd6
			Dcun1d5
			Tars1
			Ints12
			Pmvk
			Erp44
			Ankrd39
			Stx11
			Eaf1
			Rpap3
			Gid8
			Mrpl30
			Ccdc97
			Pmpca
			Pop7
			Dgcr8
			Elp4
			Dap3
			Mkrn2
			Tssc4
			Poglut2
			Pbk
			Sh3bgrl
			Mlh1
			Pals2
			Drg2
			Naa10
			Eif3i
			Uchl5
			Mcm3ap
			Nup160
			Mettl1
			Mad2l1
			Vars1
			Strap
			Hmgb3
			Tubb4b
			Urod
			Rplp2
			Zfp280b
			Xiap
			Eif2d
			Trim27
			Xpo1
			Prrc2a
			Nup107
			Tbcd
			Dock8
			Myef2
			Eif2b5
			Nup85
			Erc1
			Rnaseh2c
			Rars1
			Lrrc57
			Mlkl
			Mrps9
			Phf10
			Pdcl
			Cpsf3
